# Paired heavy and light chain signatures contribute to potent SARS-CoV-2 neutralization in public antibody responses

**DOI:** 10.1101/2020.12.31.424987

**Authors:** Bailey B. Banach, Gabriele Cerutti, Ahmed S. Fahad, Chen-Hsiang Shen, Matheus Oliveira de Souza, Phinikoula S. Katsamba, Yaroslav Tsybovsky, Pengfei Wang, Manoj S. Nair, Yaoxing Huang, Irene M. Francino Urdániz, Paul J. Steiner, Matias Gutiérrez-González, Lihong Liu, Sheila N. López Acevedo, Alexandra Nazzari, Jacy R. Wolfe, Yang Luo, Adam S. Olia, I-Ting Teng, Jian Yu, Tongqing Zhou, Eswar R. Reddem, Jude Bimela, Xiaoli Pan, Bharat Madan, Amy D. Laflin, Rajani Nimrania, Kwon-Tung Yuen, Timothy A. Whitehead, David D. Ho, Peter D. Kwong, Lawrence Shapiro, Brandon J. DeKosky

## Abstract

Understanding protective mechanisms of antibody recognition can inform vaccine and therapeutic strategies against SARS-CoV-2. We discovered a new antibody, 910-30, that targets the SARS-CoV-2 ACE2 receptor binding site as a member of a public antibody response encoded by IGHV3-53/IGHV3-66 genes. We performed sequence and structural analyses to explore how antibody features correlate with SARS-CoV-2 neutralization. Cryo-EM structures of 910-30 bound to the SARS-CoV-2 spike trimer revealed its binding interactions and ability to disassemble spike. Despite heavy chain sequence similarity, biophysical analyses of IGHV3-53/3-66 antibodies highlighted the importance of native heavy:light pairings for ACE2 binding competition and for SARS-CoV-2 neutralization. We defined paired heavy:light sequence signatures and determined antibody precursor prevalence to be ~1 in 44,000 human B cells, consistent with public antibody identification in several convalescent COVID-19 patients. These data reveal key structural and functional neutralization features in the IGHV3-53/3-66 public antibody class to accelerate antibody-based medical interventions against SARS-CoV-2.

**Highlights:**

- A molecular study of IGHV3-53/3-66 public antibody responses reveals critical heavy and light chain features for potent neutralization
- Cryo-EM analyses detail the structure of a novel public antibody class member, antibody 910-30, in complex with SARS-CoV-2 spike trimer
- Cryo-EM data reveal that 910-30 can both bind assembled trimer and can disassemble the SARS-CoV-2 spike
- Sequence-structure-function signatures defined for IGHV3-53/3-66 class antibodies including both heavy and light chains
- IGHV3-53/3-66 class precursors have a prevalence of 1:44,000 B cells in healthy human antibody repertoires
