## Supplemental Table 2 for "Paired heavy and light chain signatures contribute to potent SARS-CoV-2 neutralization in public antibody responses"

### Sheet: IGHV3-53, IGHV3-66 antibodies
Supplementary Table 2. IGHV3-53 / IGHV3-66 anti-SARS-CoV-2 antibodies in previously published articles
												nucleotide sequece
												amino acid sequence
												GenBank IDs
	mAb name	Predicted Class Member?	Matches Class HC signatures?	IGHV	IGHD	IGHJ	VH nt Identity	Matches Class LC signatures?	IGK(L)V	IGK(L)J	VL nt Identity	HC sequence	LC sequence	Authentic Neut IC50 (µg/mL)	Pseudovirus Neut IC50 (µg/mL)	Spike Affinity (KD) nM	RBD Affinity (KD) nM	Affinty Method	Competes with ACE2?	Structure	Matches Class Structural Epitope?	Citation(s)	DOI(s)
1	910-30	Yes (confirmed)	Yes	IGHV3-53*04	IGHD4-17*01	IGHJ5*02	0.993	Yes	IGKV1-33*01	IGKJ4*01	0.986	gAGGTCCAGCTGGTggAGTCTGGAGGAGGCTTGGTCCAGCCTGGGGGGTCCCTGAGACTCTCCTGTGCAGCCTCTGGGTTCACCGTCAGTAGCAACTACATGAGCTGGGTCCGCCAGGCTCCAGGGAAGGGGCTGGAGTGGGTCTCACTTATTTATAGCGGTGGTAGCACATACTACGCAGACTCCGTGAAGGGCCGATTCACCATCTCCAGACACAATTCCAAGAACACGCTGTATCTTCAAATGAACAGCCTGAGAGCTGAGGACACGGCCGTGTATTACTGTGCGAGAATCTATGGTGACTACGCCTGGGGCCAGGGAACCCTGGTCACCGTCTCCTCA	gacatccaGATGACACAGTCTCCATCCTCCCTGTCTGCATCTGTAGGAGACAGAGTCACCATCACTTGCCAGGCGAGTCAGGACATTAGCAACTATTTAAATTGGTATCAGCAGAAACCAGGGAAAGCCCCTAAGCTCCTGATCTACGATGCATCCAATTTGGAAACAGGGGTCCCATCTAGGTTCAGTGGAAGTAGATCTGGGACAGATTTTACTTTCACCATCAGCAGCCTGCAGCCTGAAGATATTGCAACATATTACTGTCATCAGTATGATAATCTCCCGCTCACTTTCGGCGGAGGGACCAAGGTGGAGATCAAA	0.142	0.07	0.162	0.104	SPR	Yes	PDB 7KS9	Yes	Banach & Cerutti et al., present study	Pending
2	B38	Yes (confirmed)	Yes	IGHV3-53*04	N/A	IGHJ6*02	0.99	Yes	IGKV1-9*01	IGKJ2*01	0.997	EVQLVESGGGLVQPGGSLRLSCAASGFIVSSNYMSWVRQAPGKGLEWVSVIYSGGSTYYADSVKGRFTISRHNSKNTLYLQMNSLRAEDTAVYYCAREAYGMDVWGQGTTVTVSS	DIVMTQSPSFLSASVGDRVTITCRASQGISSYLAWYQQKPGKAPKLLIYAASTLQS GVPSRFSGSGSGTEFTLTISSLQPEDFATYYCQQLNSYPPYTFGQGTKLEIK	0.177	ND/NR	ND/NR	70.1	SPR	Yes	PDB 7BZ5	Yes	Wu et al., 2020	10.1126/science.abc2241
3	2M-10B11	No	Yes	IGHV3-66*02	IGHD5-12*01	IGHJ6*02	1	No	IGLV6-57*02	IGLJ3*02	1	GAGGTGCAGCTGGTGGAGTCTGGGGGAGGCTTGGTCCAGCCTGGGGGGTCCC TGAGACTCTCCTGTGCAGCCTCTGGATTCACCGTCAGTAGCAACTACATGAGC TGGGTCCGCCAGGCTCCAGGGAAGGGGCTGGAGTGGGTCTCAGTTATTTATA GCGGTGGTAGCACATACTACGCAGACTCCGTGAAGGGCCGATTCACCATCTC CAGAGACAATTCCAAGAACACGCTGTATCTTCAAATGAACAGCCTGAGAGCT GAGGACACGGCTGTGTATTACTGTGCGAGAGCGACGTGGCTACGGGGGGTTA TGGACGTCTGGGGCCAAGGGACCACGGTCACCGTCTCCTCA	CAGTCTGCCCTGACTCAGCCCCACTCTGTGTCGGAGTCTCCGGGGAAGACGG TAACCATCTCCTGCACCGGCAGCAGTGGCAGCATTGCCAGCAACTATGTGCA GTGGTACCAGCAGCGCCCGGGCAGTGCCCCCACCACTGTGATCTATGAGGAT AACCAAAGACCCTCTGGGGTCCCTGATCGGTTCTCTGGCTCCATCGACAGCTC CTCCAACTCTGCCTCCCTCACCATCTCTGGACTGAAGACTGAGGACGAGGCT GACTACTACTGTCAGTCTTATGATAGCAGCAATCATTGGGTGTTCGGCGGAG GGACCAAGCTGACCGTCCTA	>1,000	170	ND/NR	24.3*	BLI	Yes		N/A	Chi et al., 2020	10.1126/science.abc6952
4	C105	Yes (confirmed)	Yes	IGHV3-53*01	IGHD1-26*01	IGHJ4*02	0.997	Yes	IGLV2-8*01	IGLJ2*01	0.99	CAGGTGCAGCTGGTGGAGTCTGGAGGAGGCTTGATCCAGCCTGGGGGGTCCCTGAGACTCTCCTGTGCAGCCTCTGGGTTCACCGTCAGTAGCAACTACATGAGCTGGGTCCGCCAGGCTCCAGGGAAGGGGCTGGAGTGGGTCTCAGTTATTTATAGCGGTGGTAGTACATACTACGCAGACTCCGTGAAGGGCCGATTCACCATCTCCAGAGACAATTCCAAGAACACGCTGTATCTTCAAATGAACAGCCTGAGAGCCGAGGACACGGCCGTGTATTACTGTGCGAGAGGCGAGGGGTGGGAGCTACCATACGACTACTGGGGCCAGGGAACCCTGGTCACCGTCTCCTCAG	CAGTCTGCCCTGACTCAGCCTCCCTCCGCGTCCGGGTCTCCTGGACAGTCAGTCACCATCTCCTGCACTGGAACCAGCAGTGACGTTGGTGGTTATAAGTATGTCTCCTGGTACCAACAGCACCCAGGCAAAGCCCCCAAACTCATGATTTATGAGGTCAGTAAGCGGCCCTCAGGGGTCCCTGATCGCTTCTCTGGCTCCAAGTCTGGCAACACGGCCTCCCTGACCGTTTCTGGGCTCCAGGCTGAGGATGAGGCTGATTATTACTGCAGCTCATATGAAGGCAGCAACAATTTTGTGGTATTCGGCGGAGGGACCAAGCTGACCGTCCTAG	ND/NR	0.0261	ND/NR	ND/NR	N/A	Yes	PDB 6CXA, 6XCM, 6XCN	Yes	Robbiani et al., Barnes et al. 2020	10.1038/s41586-020-2456-9 , 10.1016/j.cell.2020.06.025
5	CB6	Yes (confirmed)	Yes	IGHV3-66*01	IGHD3-10*02	IGHJ4*02	0.997	Yes	IGKV1-39*01	IGKJ2*01	0.996	EVQLVESGGGLVQPGGSLRLSCAASGFTVSSNYMSWVRQAPGKGLEWVSVIYSGGSTFYADSVKGRFTISRDNSMNTLFLQMNSLRAEDTAVYYCARVLPMYGDYLDYWGQGTLVTVSSASTKGPSVFPLAPSSKSTSGGTAALGCLVKDYFPEPVTVSWNSGALTSGVHTFPAVLQSSGLYSLSSVVTVPSSSLGTQTYICNVNHKPSNTKVDKRVEPKSCDKTHTHHHHHH	DIVMTQSPSSLSASVGDRVTITCRASQSISRYLNWYQQKPGKAPKLLIYAASSLQSGVPSRFSGSGSGTDFTLTISSLQPEDFATYYCQQSYSTPPEYTFGQGTKLEIKRTVAAPSVFIFPPSDEQLKSGTASVVCLLNNFYPREAKVQWKVDNALQSGNSQESVTEQDSKDSTYSLSSTLTLSKADYEKHKVYACEVTHQGLSSPVTKSFNRGECS	0.036	0.041	ND/NR	2.49	SPR	Yes	PDB 7C01	Yes	Shi et al. 2020	10.1038/s41586-020-2381-y
6	mAb 4-3	No	No	IGHV3-66*01	IGHD1-14*01,IGHD3-10*01,IGHD3-10*02	IGHJ6*02	0.992	Yes	IGKV1-9*01	IGKJ4*01	1	NR	NR	ND/NR	ND/NR	ND/NR	ND/NR	N/A	No		N/A	Liu et al. 2020	10.1038/s41586-020-2571-7
7	mAb 1-20	Yes (confirmed)	Yes	IGHV3-53	IGHD2-21*01,IGHD2-21*02,IGHD3-9*01	IGHJ6*02	0.99	Yes	IGKV1-9*01	IGKJ3*01	1	MT712291	MT712306	0.008	0.127	ND/NR	ND/NR	N/A	Yes		N/A
8	glCV30	TBD	TBD	IGHV3-53*01	NR	NR	1	Yes	IGKV3-20*01	NR	1	NR	EIVLTQSPGTLSLSPGERATLSCRASQSVSSSYLAWYQQKPGQAPRLLIYGASSRATGIPDRFSGSGSGTDFTLTISRLEPEDFAVYYCQQYGSSPQTFGQGTKLEIKRTVAAPSVFIFPPSDEQLKSGTASVVCLLNNFYPREAKVQWKVDNALQSGNSQESVTEQDSKDSTYSLSSTLTLSKADYEKHKVYACEVTHQGLSSPVTKSFNRGEC	ND/NR	16.5	ND/NR	407	BLI	ND/NR		N/A	Seydoux et al., 2020 & Hurlburt et al. 2020	10.1016/j.immuni.2020.06.001
9	CV30	Yes (confirmed)	Yes	IGHV3-53*01	NR	NR	NR	Yes	IGKV3-20*01	NR	1	EVQLVESGGGLIQPGGSLRLSCAASGVIVSSNYMSWVRQAPGKGLEWVSVIYSGGSTYYADSVKGRFTISRDNSKNTLYLQMNSLRAEDTAVYYCARDLDVSGGMDVWGQGTTVTVSSASTKGPSVFPLAPSSKSTSGGTAALGCLVKDYFPEPVTVSWNSGALTSGVHTFPAVLQSSGLYSLSSVVTVPSSSLGTQTYICNVNHKPSNTKVDKKVEPKSCDKT	EIVLTQSPGTLSLSPGERATLSCRASQSVSSSYLAWYQQKPGQAPRLLIYGASSRATGIPDRFSGSGSGTDFTLTISRLEPEDFAVYYCQQYGSSPQTFGQGTKLEIKRTVAAPSVFIFPPSDEQLKSGTASVVCLLNNFYPREAKVQWKVDNALQSGNSQESVTEQDSKDSTYSLSSTLTLSKADYEKHKVYACEVTHQGLSSPVTKSFNRGEC	ND/NR	0.03	ND/NR	3.63	BLI	ND/NR	PDB 6XE1	Yes		10.1101/2020.06.12.148692
10	REGN10954	Yes	Yes	IGHV3-66*01	IGHD6-13*01	IGHJ4*02	0.983	Yes	IGKV1-33*01 or IGKV1D-33*01	IGKJ1*01	0.979	GAGGTGCAGCTGGTGGAGTCTGGGGGAGGCTTGGTCCAGCCTGGGGGGTCACTGAGACTCTCCTGTGCAGCCTCTGGAATCACCGTCAGTAGCAACTACATGAGCTGGGTCCGCCAGGCTCCAGGGAAGGGGCTGGAGTGGGTCTCACTTATTTATAGTGGTGGTAGCACATACTACGCAGACTCCGTGAAGGGCAGATTCACCATCTCCAGAGACAATTCCAAGAACACGCTGTATCTTCAAATGAACAGCCTGAGAGTCGAGGACACGGCTGTGTATTACTGTGCGAGAGATCACGGTATGGCAGCAGCGGGGTATAATTACTGGGGCCAGGGAACCCTGGTCACCGTCTCCTCA	GACATCCAGATGACCCAGTCTCCATCCTCCCTGTCTGCGTCTGTAGGAGACAGAGTCACCATCACTTGCCAGGCGAGTCAGGACATTAACAAATATTTAAATTGGTATCAGCAGAAACCAGGGAAAGCCCCTAAGCTCCTGATCTACGATGCATCCAATTTGGAAACAGGGGTCCCATCAAGGTTCAGTGGAAGTGGATCTGGGACAGATTTTACTTTCACCATCAACAGCCTGCAGCCTGAAGATTTTGCAACATATTTCTGTCAACAGTATGATAATCTCCCTCCAGCGTTCGGCCAAGGGACCAAGGTGGAAATCAAA	ND/NR	0.0922	ND/NR	2.38	SPR	ND/NR		N/A	Hansen et. al. 2020	10.1126/science.abd0827
11	REGN10984	No	Yes	IGHV3-66*02	IGHD7-27*01	IGHJ6*02	0.976	No	IGLV1-51*01	IGLJ3*02	0.997	GAGGTGCAGCTGGTGGAGTCTGGGGGAGGCTTGGTCCAGCCTGGGGGGTCCCTGAGACTCTCCTGTGCAGCCTCTGGACTCACCGTCAATCGCAACTACATGAGCTGGGTCCGCCAGGCTCCAGGGAAGGGGCTGGAGTGGGTCTCACTTATTTATAGCGGTGGTAGCACATACTACGCAGACTCCGTTAAGGGCCGATTCACCATCTCCAGAGACAATTCCAAGAACACGCTGTATCTTCAAATGAACAGCCTGAGACTTGAGGACACGGCTGTGTATTACTGTGCGAGAGGTGAACTGGGGATCCCCTACGGTATGGACGTCTGGGGCCAAGGGACCACGGTCACCGTCTCCTCA	CAGTCTGTGTTGACGCAGCCGCCCTCAGTGTCTGCGGCCCCAGGACAGAAGGTCACCATCTCCTGCTCTGGAAGCAGCTCCAACATTGGGAATAATTATGTATCCTGGTACCAGCAGCTCCCAGGAACAGCCCCCAAACTCCTCATTTATGACAATAATAAGCGACCCTCAGGGATTCCTGACCGCTTCTCTGGCTCCAAGTCTGGCACGTCAGCCACCCTGGGCATCACCGGACTCCAGACTGGGGACGAGGCCGATTATTACTGCGGAACATGGGATAGCAGCCTGAGTGCTGGGGTGTTCGGCGGAGGGACCAAGCTGACCGTCCTA	ND/NR	0.0973	ND/NR	5.55	SPR	ND/NR		N/A
12	REGN10986	No	Yes	IGHV3-66*01	IGHD4-17*01	IGHJ4*02	0.976	No	IGLV1-40*01	IGLJ1*01	0.993	GAGGTGCAGCTGGTGGAGTCTGGGGGAGGCTTGGTCCAGCCTGGGGGGTCCCTGAGACTCTCCTGTGCAGCCTCTGAATTCACCGTCAGTAGCAACTACATGAGCTGGGTCCGCCAGGCTCCAGGGAAGGGGCTAGAGTGGGTCTCAGTTATTTATAGCGGTGGTAGCACATTTTACGCAGACTCCGTGAAGGGCAGATTCACCATCTCCAGAGACAATTCCAAGAACACGTTGTATCTTCAAATGAACAGTCTGAGAGCCGAGGACACGGCTGTATATTACTGTGCGAGAGCTCTTCCCTACGGTGACTTGCATTTTGACTACTGGGGCCAGGGAACCCTGGTCACCGTCTCCTCA	CAGTCTGTGCTGACGCAGCCGCCCTCAGTGTCTGGGGCCCCAGGGCAGAGGGTCACCATCTCCTGCACTGGGAGCAGCTCCAACATCGGGACAGGTTATGATGTACACTGGTACCAGCAGCTTCCAGGAACAGCCCCCAAACTCCTCATCTATGGTAACACCAATCGGCCCTCAGGGGTCCCTGACCGATTCTCTGGCTCCAAGTCTGGCACCTCAGCCTCCCTGGCCATCACTGGGCTCCAGGCTGAGGATGAGGCTGATTATTACTGCCAGTCCTATGACAGCAGCCTGAGTGACTCTTATGTCTTCGGAACTGGGACCAAGGTCACCGTCCTA	ND/NR	0.0991	ND/NR	0.707	SPR	ND/NR		N/A
13	CC12.1	Yes (confirmed)	Yes	IGHV3-53*01	NR	NR	0.9895	Yes	IGKV1-9*01	NR	0.9892	EVQLVESGGGLIQPGGSLRLSCAASGLTVSSNYMSWVRQAPGKGLEWVSVIYSGGSTFYADSVKGRFTISRDNSKNTLYLQMNSLRAEDTAVYYCARDLDVYGLDVWGQGTTVTVSSASTKGPSVFPLAPSSKSTSGGTAALGCLVKDYFPEPVTVSWNSGALTSGVHTFPAVLQSSGLYSLSSVVTVPSSSLGTQTYICNVNHKPSNTKVDKKVEPKSC	DIVMTQSPSFLSASVGDRVTITCRASQGISSYLAWYQQKPGKAPKLLIYAASTLQSGVPSRFSGSGSGTEFTLTISSLQPEDFATYYCQQLNSYPPKFTFGPGTKVEIKRTVAAPSVFIFPPSDEQLKSGTASVVCLLNNFYPREAKVQWKVDNALQSGNSQESVTEQDSKDSTYSLSSTLTLSKADYEKHKVYACEVTHQGLSSPVTKSFNRGECS	0.022	0.019	ND/NR	17	SPR	ND/NR	PDB 6XC2, 6XC3	Yes	Rogers et al., 2020 & Yuan et al. 2020	10.1126/science.abc7520
14	CC12.2	TBD	TBD	IGHV3-53*02	NR	NR	0.993	TBD	IGKV3-20*01	NR	0.9645	NR	NR	0.016	0.22	ND/NR	54.3	SPR	ND/NR		N/A
15	CC12.3	Yes (confirmed)	Yes	IGHV3-53*03	NR	NR	0.986	Yes	IGK3-20*01	NR	0.9964	QVQLVESGGGLIQPGGSLRLSCAASGFTVSSNYMSWVRQAPGKGLEWVSVIYSGGSTFYADSVKGRFTISRDNSKSTLYLQMNSLRVEDTAVYYCARDFGDFYFDYWGQGTLVTVSSASTKGPSVFPLAPSSKSTSGGTAALGCLVKDYFPEPVTVSWNSGALTSGVHTFPAVLQSSGLYSLSSVVTVPSSSLGTQTYICNVNHKPSNTKVDKKVEPKSC	EIVLTQSPGTLSLSPGERATLSCRASQSVSSYLAWYQQKPGQAPRLLIYGASSRATGIPDRFSGSGSGTDFTLTISRLEPEDFAVYYCQQYGSSPRTFGQGTKLEIKRTVAAPSVFIFPPSDEQLKSGTASVVCLLNNFYPREAKVQWKVDNALQSGNSQESVTEQDSKDSTYSLSSTLTLSKADYEKHKVYACEVTHQGLSSPVTKSFNRGECS	0.026	0.018	ND/NR	14	SPR	ND/NR	PDB 6XC4, 6XC7	Yes		10.1126/science.abd2321
16	CC12.13	TBD	TBD	IGHV3-53*04	NR	NR	0.9965	TBD	IGKV1-33*01	NR	0.9677	NR	NR	0.09	0.1	ND/NR	155	SPR	ND/NR		N/A
17	COVA2-04	Yes (confirmed)	Yes	IGHV3-53	NR	NR	0.989	Yes	IGKV3-20*01	NR	0.993	QVQLVETGGGLIQPGGSLRLSCAASGFTVSSNYMSWVRQAPGKGLEWVSVIYSGGSTFYADSVKGRFTISRDNSKNTLYLQMNSLRAEDTAVYYCARDLERAGGMDVWGQGTMVTVSS	EIVMTQSPGTLSLSPGERATLSCRASQSVSSSYLAWYQQKPGQAPRLLIYGASSRATGIPDRFSGSGSGTDFTLTISRLEPEDFAVYYCQQYGSLYTFGQGTKVDIK	2.547	0.22	2.3*	11.2	SPR	Yes	PDB 7JMO	Yes	Brouwer et al., 2020	10.1126/science.abc5902
18	COVA2-07	TBD	Yes	IGHV3-53	NR	NR	0.986	Yes	IGKV3-20*01	NR	0.989	EVQLVETGGGLIQPGGSLRLSCAASGLTVSSNYMNWVRQAPGKGLEWVSVIYSGGSTYYADSVKGRFTISRDNSKNTLYLQMNSLRAEDTAVYYCAREAYGMDVWGQGTMVTVSS	EIVLTQSPGTLSLSPGERATLSCRASQSVSSSYLAWYQQKPGQAPRLLIYGASSRATGIPDRFSGSWSGTDFTLTISRLEPEDFAVYYCQQYGSSPGTFGQGTKVDIK	0.025	0.029	0.6*	6.4	SPR	ND/NR		N/A
19	COVA2-12	No	No	IGHV3-53	NR	NR	0.972	No	IGKV3-15*01	NR	0.986	EVQLVESGGGLVKPGGSLRLSCAASGFTFGSYSMSWVRQAPGKGLEWVSSISRSSSYIYNADSVRGRLTISRDNAKNSLYLQMNSLRVEDTAVYYCARDQPLPDILTGYYTGPLDYWGQGTLVTVSS	EIVLTQSPATLSVSPGERATLSCRASQSVSSSLAWYQQKPGQAPRLLIYAASTRATGIPARFSGSGSGTEFTLTISSLQSEDFAVYYCQQYNNWPPWTFGQGTKLEIK	ND/NR	ND/NR	1.3*	ND/NR	N/A	ND/NR		N/A
20	COVA2-20	No	No	IGHV3-53	NR	NR	0.997	No	IGKV1-17*01	NR	0.932	EVQLVESGGGLIQPGGSLRLSCAASGFTVSSNYMSWVRQAPGKGLEWVSVIYSGGSTYYADSVKGRFTISRDNSKNTLYLQMNSLRAEDTAVYYCASPLLLTPPDYYYYMDVWGKGTMVTVSS	DVVMTQSPSSLSVSVGDRVTITCRASQGIRNDLGWYQQKPGKAPKRLIYAASSLQSGVPSRFSGSGSGTEFTLTISSLQPEDFATYYCLQHNSYLWTFGQGTKLEIK	1.465	0.728	0.3*	2.1	SPR	ND/NR		N/A
21	COVA2-39	No	No	IGHV3-53	NR	NR	0.988	No	IGLV2-23*02	NR	0.997	QVQLVETGGGLIQPGGSLRLSCAASGFTVSSNYMSWVRQAPGKGLEWVSVIYTGGTTYYADSVKGRFTISRDNSKNTLYLQMNSLRAEDTAVYYCARAHVDTAMVESGAFDIWGQGTRVTVSS	QSALTQPASVSGSPGQSITISCTGTSSDVGSYNLVSWYQQHPGKAPKLMIYEVTKRPSGVSNRFSGSKSGNTASLTISGLQAEDEADYYCCSYAGSSTWVFGGGTKLTVL	0.054	0.036	0.1*	1.1	SPR	Yes	PDB 7JMP	No
22	COVA1-10	No	No	IGHV3-66	NR	NR	0.916	Yes	IGLV2-14*01	NR	0.892	EVQLVESGGGLVQPGGSLRLSCAASGFTVTSTYMTWVRRAPGKGLEWVSIIYNDDTTYYADSVKDRVTVSRDDSKNTLYLQMNSLRAEDTAIYYCARGGYYYDPSGYYSRSFSFDYWGQGTLVTVSS	NFMLTQPASVSGSPGQSITISCTGSSSDIAPYTFVSWYQQHSGTAPKLIIYDVRNRPSGISDRFSGSRSGNTASLSISGLQAEDEADYYCSAYTTTSTSWVFGGGTKLTVL	ND/NR	ND/NR	3.1*	30	SPR	ND/NR		N/A
23	COVA1-18	No	No	IGHV3-66	NR	NR	1	No	IGLV7-46*01	NR	0.979	EVQLVESGGGLVQPGGSLRLSCAASGFTVSSNYMSWVRQAPGKGLEWVSVIYSGGSTYYADSVKGRFTISRDNSKNTLYLQMNSLRAEDTAVYYCARVEWAAAGTFYWGQGTLVTVSS	QSALTQEPSLTVSPGGTVTLTCGSSTGAVTSGHYPYWFQQKPGQAPRTLIYDTSNKRSWTPARFSGSLLGGKAALTLSGAQPEDEAEYYCLLSYSGVWVFGGGTKLTVL	0.007	0.008	0.03*	0.9	SPR	ND/NR		N/A
24	BD-236	Yes (confirmed)	Yes	IGHV3-53	NR	IGHJ6	NR	Yes	IGKV1-9	IGKJ4	NR	EVQLVESGGGLIQPGGSLRLSCAASGITVSSNYMSWVRQAPGKGLEWVSVIYSGGSTDYADSVKGRFTISRDKSKNTLYLQMNSLRAEDTAVYYCARDLGEAGGMDVWGQGTTVTVSS	AIQLTQSPSSLSASVGDRVTITCRASQGISSYLAWYQQKPGKAPKLLIYAASTLQSGVPSRFSGSGSGTDFTLTISSLQPEDFATYYCQQLNSYPPAFGGGTKVEIK	ND/NR	0.037	ND/NR	2.8	SPR	ND/NR	PDB 7CHB	Yes	Du et al. 2020	10.1101/2020.07.09.195263
25	BD-602	Yes	Yes	IGHV3-53	NR	IGHJ6	NR	Yes	IGKV1D-33	IGKJ4	NR	EVQLVESGGGLIQPGGSLRLSCAASGVTVSSNYMSWVRQAPGKGLEWVSLIYSGGSTYYADSVKGRFTISRDNSKNTLYLQMNSLRAEDTAVYYCARPIVGARSGMDVWGQGTTVTVSS	DIQMTQSPSSLSASVGDRVTITCQASQDINNYLNWYQQKPGKAPKLLIYDASNLETGVPSRFSGSGSGTDFTFIISSLQPEDIATYYCQQHDNLPVTFGGGTKVEIK	ND/NR	0.011	ND/NR	0.32	SPR	ND/NR		N/A
26	BD-604	Yes (confirmed)	Yes	IGHV3-53	NR	IGHJ6	NR	Yes	IGKV1-9	IGKJ2	NR	EVQLVESGGGLIQPGGSLRLSCAASGIIVSSNYMTWVRQAPGKGLEWVSVIYSGGSTFYADSVKGRFTISRDNSKNTLYLQMSSLRAEDTAVYYCARDLGPYGMDVWGQGTTVTVSS	DIQLTQSPSFLSASVGDRVTITCRASQGISSDLAWYQQKPGKAPNLLIYAASTLQSGVPSRFSGSGSGTEFTLTISSLQPEDFATYYCQQLNSDLYTFGQGTKLEIK	ND/NR	0.005	ND/NR	0.15	SPR	ND/NR	PDB 7CH4	Yes
27	BD-606	Yes	Yes	IGHV3-53	NR	IGHJ6	NR	Yes	IGKV1-9	IGKJ4	NR	EVQLVESGGGLIQPGGSLRLSCAASGLTVSSNYMSWVRQAPGKGLEWVSVIYSGGSTFYADSVKGRFTISRDNSKNTLYLQMNSLRAEDTAVYYCARDLYYYGMDVWGQGTTVTVSS	AIQLTQSPSSLSASVGDRVTITCRASQGISSYLAWYQQKPGKAPKLLIFAASTLQSGVPSRFSGSGSGTDFTLTISSLQPEDFATYYCQQLDSYPLFGGGTKVEIK	ND/NR	0.006	ND/NR	0.2	SPR	ND/NR		N/A
28	BD-612	Yes	Yes	IGHV3-66	NR	IGHJ6	NR	Yes	IGKV1D-33	IGKJ4	NR	EVQLVESGGGLVQPGGSLRLSCAASGLTVSSNYMSWVRQAPGKGLEWVSVIYSGGSTFYADSVKGRFTISRDNSKNTLYLQMNSVRAEDTAVYYCARLPYGMDVWGQGTTVTVSS	DIQMTQSPSSLSASVGDRVTITCQASQDVSKYLNWYQQKPGKAPKLLIHDASNLQTGVPSRFSGGGSGTDFTFTISSLQPEDIATYYCQQYDNLPVTFGGGTKVEIK	ND/NR	0.018	ND/NR	0.24	SPR	ND/NR		N/A
29	BD-617	Yes	Yes	IGHV3-66	NR	IGHJ4	NR	Yes	IGKV1D-33	IGKJ1	NR	EVQLVESGGGLVQPGGSLRLSCAASGFTVSSNYMSWVRQAPGKGLEWVSLIYPGGSTYYADSVEGRFTISRDNSKNTLYLQMNSLRAEDTAVYYCAREIRVITPVEVWGQGTLVTVSS	DIQMTQSPSSLSASVGDRVTITCQASQDINKYLNWYQLKPGKAPNLLIYDASNLETGVPSRFSGSGSGTDFTFTISSLQPEDIATYYCHQYDNLPRTFGQGTKVEIK	ND/NR	0.009	ND/NR	0.36	SPR	ND/NR		N/A
30	BD-629	Yes (confirmed)	Yes	IGHV3-53	NR	IGHJ4	NR	Yes	IGKV3-20	IGKJ1	NR	EVQLVESGGGLIQPGGSLRLSCAASEFIVSRNYMSWVRQAPGKGLEWVSVIYSGGSTYYADSVKGRFTISRDNSKNTLNLQMNSLRAEDTAVYYCARDYGDYYFDYWGQGTLVTVSS	EIVLTQSPGTLSLSPGERATLSCRASQGVSSFLAWYQQKPGQAPRLLIHGASSRATGIPDRFSGSGSGTDFTLTITRLEPEDFAVYYCQQYGSSPRTFGQGTKVEIK	ND/NR	0.004	ND/NR	0.14	SPR	ND/NR	PDB 7CH5	Yes
31	BD-632	Yes	Yes	IGHV3-53	NR	IGHJ4	NR	Yes	IGKV3-20	IGKJ1	NR	EVQVVESGGGLVQPGGSLRLSCAASGFTVSFNYMSWVRQAPGKGLEWVSVIYPGGSTYYADSVKGRFTISRHNSKNTVYLQMNSLRAEDTAVYYCARDYGDFYFDYWGQGTLVTVSS	EIVLTQSPGTLSLSPGERATLSCRASQSVSSSYLAWYQQKPGQAPRLLIYGASSRATGIPDRFSGSGSGTDFTLTISRLEPEDFAMYYCQQYDSSPRTFGQGTKVEIK	ND/NR	0.017	ND/NR	2.3	SPR	ND/NR		N/A
32	BD-494	Yes	Yes	IGHV3-53	NR	IGHJ6	NR	Yes	IGK1-9	IGKJ3	NR	EVQLVESGGGLIQPGGSLRLSCAASGFTVSRNYMSWVRQAPGKGLEWVSLIYSGGSTFYADSVKGRFTISRDNSKNTLYLQMNTLRSEDTAVYYCARDLVVYGMDVWGQGTTVTVSS	DIQLTQSPSFLSASVGDRVTITCRASQGISSYLAWYQQKPGKAPKLLIYAASTLQVGVPSRFSGSGSGTEFTLTISSLQPEDFATYFCQQLNSYPFTFGPGTKVDIK	ND/NR	0.024	ND/NR	0.69	SPR	ND/NR	similar H3 to PDB 2DD8	N/A	Cao et al., 2020	10.1016/j.cell.2020.05.025
33	BD-495	No	Yes	IGHV3-66	NR	IGHJ6	NR	Yes	IGKV1D-33	IGKJ1	NR	EVQLVESGGGLVQPGGSLRLSCAASGFTVSSNYMSWVRQAPGKGLEWVSVIYSGGSTYYADSVKGRFTISRDNSKNTLYLQMNSLRAEDTAVYYCARDPIRNGMDVWGQGTTVTVSS	DIQMTQSPSSLSASVGDRVTITCQASQDISNYLNWYQQKPGKAPKLLIYDASNLETGVPSRFSGSGSGTDFTFTISSLQPEDIATYYCQQYDNLPRTFGQGTKVEIK	ND/NR	18	ND/NR	>50	SPR	ND/NR	similar H3 to PDB 2DD8	N/A
34	BD-498	Yes	Yes	IGHV3-66	NR	IGHJ6	NR	Yes	IGKV1-9	IGKJ5	NR	EVQLVESGGGLVQPGGSLRLSCAASGFTVSRNYMSWVRQAPGKGLEWVSVIYSGGTTHYADSVKGRFTISRHNSKNTLYLQMNSLRAEDTAVYYCARDLVVYGMDVWGQGTTVTVSS	DIQLTQSPSFLSASVGDRVTITCRASQGISSYLAWYQQKPGKAPKLLIYAASTLQSGVPSSFSGSGSGTEFTLTISSLQPEDFATYYCQQLNSYPLTFGGGTKVEIK	ND/NR	0.092	ND/NR	2.5	SPR	ND/NR	similar H3 to PDB 2DD8	N/A
35	BD-500	Yes	Yes	IGHV3-53	NR	IGHJ6	NR	Yes	IGKV1D-39	IGKJ5	NR	EVQLVESGGGLIQPGGSLRLSCAASGLTVSSNYMTWVRQAPGKGLEWVSVIYSGGSTFYADSVKGRFTISRHNSKNTLYLQMNSLRAEDTAVYYCARDAMSYGMDVWGQGTTVTVSS	DIQMTQSPSSLSASVGDRVTITCRASQSISNFLNWYQQKPGKAPKLLIYAASSLQSGVPSRFSGSGSGTGFTLTISSLQPEDFATYYCQQSYSTPPDTFGQGTRLEIK	ND/NR	0.018	ND/NR	2.3	SPR	ND/NR	similar H3 to PDB 2DD8	N/A
36	BD-501	No	Yes	IGHV3-53	NR	IGHJ6	NR	Yes	IGKV1D-33	IGKJ5	NR	EVQLVESGGGLIQPGGSLRLSCAASGFTVSSNYMSWVRQAPGKGLEWVSVIYSGGSTYYADSVKGRFTISRDNSKNTLYLQMNSLRAEDTAVYYCARDRVVYGMDVWGQGTTVTVSS	DIQMTQSPSSLSASVGDRVTITCQASQDISNYLNWYQQKPGKAPKLLIYDASNLETGVPSRFSGSGSGTDFTFTISSLQPEDIATYYCQQYDNLPPTFGGGTKVEIK	ND/NR	> 30	ND/NR	>50	SPR	ND/NR	similar H3 to PDB 2DD8	N/A
37	BD-503	Yes	Yes	IGHV3-53	NR	IGHJ6	NR	Yes	IGKV1D-39	IGKJ3	NR	EVQLVESGGGLIQPGGSLRLSCAASGLIVSSNYMSWVRQAPGKGLEWVSVLYAGGSTDYAGSVKGRFTISRDNSKNTLYLQMNSLRAEDTAVYYCARDAAVYGIDVWGQGTTVTVSS	DIQMTQSPSSLSASVGDRVTITCRASQSISSYLNWYQQKPGKAPKLLIYAASSLQSGVPSRFSGSGSGTDFTLTISSLQPEDFATYYCQQSYTTPLFTFGPGTKVDIK	0.14	0.016	ND/NR	0.24	SPR	ND/NR	similar H3 to PDB 2DD8	N/A
38	BD-504	Yes	Yes	IGHV3-66	NR	IGHJ6	NR	Yes	IGKV1-9	IGKJ3	NR	EVQLVESGGGLVQPGGSLRLSCAASGITVRSNYMSWVRQAPGKGLEWVSVIYSGGSTFYADSVKGRFTISRDNSKNTLYLQMNSLRAEDTAVYYCARDLISRGMDVWGQGTTVTVSS	DIQLTQSPSSLSASVGDRVTITCRASQGISSYLAWYQQKPGKAPKLLIYAASTLQSGVPSRFSGSGSGTDFTLTISSLQPEDFATYYCQQLNGYPHSAFGPGTKVDIK	ND/NR	0.033	ND/NR	0.32	SPR	ND/NR	similar H3 to PDB 2DD8	N/A
39	BD-505	Yes	Yes	IGHV3-53	NR	IGHJ6	NR	Yes	IGKV1D-33	IGKJ5	NR	EVQLVESGGGLIQPGGSLRLSCAASGFTVSSNYMNWVRQAPGKGLEWVSVIYSGGSTFYADSVKGRFTISRDNSKNTLYLQMNSLRAEDTAVYYCARDRVVYGMDVWGQGTTVTVSS	DIQMTQSPSSLSASVGDRVTITCQASQDIINYLNWYQQKPGKAPKLLIYGASNLETGVPSRFSGGGSGTDFTFTISSLQPEDIATYYCHQYDNLPPTFGQGTRLEIK	ND/NR	0.012	ND/NR	1.2	SPR	ND/NR	similar H3 to PDB 2DD8	N/A
40	BD-506	Yes	Yes	IGHV3-53	NR	IGHJ6	NR	Yes	IGKV1-9	IGKJ4	NR	EVQLVESGGGLVQPGGSLRLSCAASGVTVSSNYMSWVRQAPGKGLEWVSVIYSGGSTNYADSVKGRFTISRDNSKNTLYLQMNSLRAEDTAVYYCARDLVSYGMDVWGQGTTVTVSS	DIQLTQSPSFLSASVGDRVTITCRASQGISSYLAWYQQKPGKAPKLLIYAASTLQSGVPSRFSGSGSGTEFTLTISSLQPEDFATYYCQQLNSYPLTFGGGTKVEIK	ND/NR	0.55	ND/NR	2.7	SPR	ND/NR	similar H3 to PDB 2DD8	N/A
41	BD-507	Yes	Yes	IGHV3-53	NR	IGHJ6	NR	Yes	IGKV1-9	IGKJ3	NR	EVQLVESGGGLIQPGGSLRLSCAASGLTVSSNYMNWVRQAPGKGLEWVSVIYSGGSTYYADSVKGRFTISRDNSKNMVYLQMNSLRAEDTAVYYCARDLVVYGMDVWGQGTTVIVSS	DIQLTQSPSSLSASVGDRVTITCRASQGISSYLAWYQQKPGKAPKLLIYAASTLQSGVPSRFSGSGSGTDFTLTISSLQPEDVATYYCQQLNSNPPITFGPGTKVDIK	ND/NR	0.07	ND/NR	1.3	SPR	ND/NR	similar H3 to PDB 2DD8	N/A
42	BD-508	Yes	Yes	IGHV3-53	NR	IGHJ6	NR	Yes	IGKV1D-39	IGKJ2	NR	EVQLVESGGGLVQPGGSLRLSCAASGFIVSSNYMTWVRQAPGKGLEWVSVIYSGGSTFYADSVKGRFTISRHNSKNTLFLQMNSLRAEDTAVYYCARDAQNYGMDVWGQGTTVTVSS	DIQMTQSPSSLSASVGDRVTITCRASQSISSYLNWYQQKPGKAPKLLIFAASSLQTGAPSRFSGSGSGTDFTLTISSLQPEDFATYYCQQSYSTPPYTFGQGTKLEIK	0.29	0.015	ND/NR	1.9	SPR	ND/NR	similar H3 to PDB 2DD8	N/A
43	BD-515	Yes	Yes	IGHV3-66	NR	IGHJ4	NR	Yes	IGKV1D-33	IGKJ5	NR	EVQLVESGGGLVQPGGSLRLSCAASEFIVSRNYMSWVRQAPGKGLEWVSVIYSGGSTFYADSVKGRFTISRDNSKNTLYLQMNSLRAEDTGVYYCARDRGLVSDYWGQGTLVTVSS	DIQMTQSPSSLSASVGDRVTITCQASQDINKYLNWYQQKPGKAPKLLIFDASHLETGVPSRFSASGSGTDFTFTISSLQPEDIATYYCHQYDNLPRTFGQGTRLEIK	0.2	0.022	ND/NR	0.041	SPR	ND/NR	similar H3 to PDB 2GHW	N/A
44	P1A-1D1	No	TBD	IGHV3-53	NR	NR	NR	TBD	IGLV2-8	NR	NR	NR	NR	ND/NR	>50	ND/NR	ND/NR	N/A	ND/NR		N/A	Ju et al., 2020	10.1038/s41586-020-2380-z
45	P1A-1D5	TBD	TBD	IGHV3-53	NR	NR	NR	TBD	IGKV1-33	NR	NR	NR	NR	ND/NR	ND/NR	ND/NR	ND/NR	N/A	ND/NR		N/A
46	P1A-1D6	TBD	TBD	IGHV3-53	NR	NR	NR	TBD	IGKV1-33	NR	NR	NR	NR	ND/NR	ND/NR	ND/NR	ND/NR	N/A	ND/NR		N/A
47	P2B-1A10	TBD	TBD	IGHV3-53	NR	NR	NR	TBD	IGKV1-33	NR	NR	NR	NR	ND/NR	ND/NR	ND/NR	ND/NR	N/A	ND/NR		N/A
48	P2B-1F5	TBD	TBD	IGHV3-53	NR	NR	NR	TBD	IGKV1-NL1	NR	NR	NR	NR	ND/NR	ND/NR	ND/NR	ND/NR	N/A	ND/NR		N/A
49	P2C-1D7	TBD	TBD	IGHV3-53	NR	NR	NR	TBD	IGKV2D-30	NR	NR	NR	NR	ND/NR	ND/NR	ND/NR	ND/NR	N/A	ND/NR		N/A
50	P2B-1G1	TBD	TBD	IGHV3-66	NR	NR	NR	TBD	IGKV3-20	NR	NR	NR	NR	ND/NR	ND/NR	ND/NR	ND/NR	N/A	ND/NR		N/A
51	P5A-1B8	TBD	TBD	IGHV3-53	NR	NR	NR	TBD	IGKV1-9	NR	NR	NR	NR	ND/NR	ND/NR	ND/NR	ND/NR	N/A	ND/NR		N/A
52	P5A-1D2	TBD	TBD	IGHV3-53	NR	NR	NR	TBD	IGLV1-40	NR	NR	NR	NR	ND/NR	ND/NR	ND/NR	ND/NR	N/A	ND/NR		N/A
53	P5A-1D1	TBD	TBD	IGHV3-53	NR	NR	NR	TBD	IGKV1-9	NR	NR	NR	NR	ND/NR	ND/NR	ND/NR	ND/NR	N/A	ND/NR		N/A
54	P5A-3A1	TBD	TBD	IGHV3-53	NR	NR	NR	TBD	IGKV3-20	NR	NR	NR	NR	ND/NR	ND/NR	ND/NR	ND/NR	N/A	ND/NR		N/A
55	P5A-3C8	TBD	TBD	IGHV3-53	NR	NR	NR	TBD	IGKV1-9	NR	NR	NR	NR	ND/NR	ND/NR	ND/NR	ND/NR	N/A	ND/NR		N/A
56	P22A-1D1	TBD	TBD	IGHV3-53	NR	NR	NR	TBD	IGKV1-9	NR	NR	NR	NR	ND/NR	ND/NR	ND/NR	ND/NR	N/A	ND/NR		N/A
57	P2C-1F11	TBD	TBD	IGHV3-66*01, or *04	NR	NR	NR	TBD	IGK3-20*01	NR	NR	NR	NR	0.03	0.03	ND/NR	2.12	SPR	ND/NR		N/A
58	P2C-1E1	No	TBD	IGHV3-66*01, or *04	NR	NR	NR	TBD	IGK3-11*01	NR	NR	NR	NR	ND/NR	>50	ND/NR	14.99	SPR	ND/NR		N/A
59	C003	Yes	Yes	IGHV3-53*01	IGHD4-17*01	IGHJ4*02	0.993	Yes	IGKV3-20*01	IGKJ2*01	0.997	GAGGTGCAGCTGGTGGAGTCTGGAGGAGGCTTGATCCAGCCTGGGGGGTCCCTGAGACTCTCCTGTGCAGCCTCTGGGTTCACCGTCAGTAGCAACTACATGAGCTGGGTCCGCCAGGCTCCAGGGAAGGGGCTGGAGTGGGTCTCAGTTATTTATAGCGGTGGTAGCACATACTACGCAGACTCCGTGAAGGGCCGATTCACCATCTCCAGAGACAATTCCAAGAACACGCTGTATCTTCAAATGAACAGCCTGAGAGCCGGGGACACGGCCGTGTATTACTGTGCGAGGGATTACGGTGACTTCTACTTTGACTACTGGGGCCAGGGAACCCTGGTCACCGTCTCCTCAG	GAAATTGTGTTGACGCAGTCTCCAGGCACCCTGTCTTTGTCTCCAGGGGAAAGAGCCACCCTCTCCTGCAGGGCCAGTCAGAGTGTTAGCAGCACCTACTTAGCCTGGTACCAGCAGAAACCTGGCCAGGCTCCCAGGCTCCTCATCTATGGTGCATCCAGCAGGGCCACTGGCATCCCAGACAGGTTCAGTGGCAGTGGGTCTGGGACAGACTTCACTCTCACCATCAGCAGACTGGAGCCTGAAGATTTTGCAGTGTATTACTGTCAGCAGTATGGTAGCTCACCTAGGACTTTTGGCCAGGGGACCAAGCTGGAGATCAAAC	ND/NR	0.31379	ND/NR	ND/NR	N/A	ND/NR		N/A	Robbiani et al., 2020	10.1038/s41586-020-2456-9
60	C101	Yes	Yes	IGHV3-53*01	IGHD4-17*01	IGHJ4*02	0.976	Yes	IGKV3-20*01	IGKJ1*01	0.99	CAGGTGCAGCTGGTGGAGTCTGGAGGAGGCTTGATCCAGCCTGGGGGGTCCCTGAGACTCTCCTGTGCAGCCTCTGGGTTCATCGTCAGTAGCAACTACATGAGCTGGGTCCGCCAGGCTCCAGGGAAGGGGCTGGAGTGGGTCTCAGTTATTTATAGCGGTGGTAGCACATTCTACACAGACTCCGTGAAGGGCCGATTCACCATCTCCAGAGACAATTCCAAGAACACTCTGTATCTTCAAATGAACAGCCTGAGAGCCGAGGACACGGCCGTGTATTACTGTGTGCGGGACTACGGTGACTTCTACTTTGACTACTGGGGCCAGGGAACCCTGGTCACCGTCTCCTCAG	GAAATTGTGTTGACGCAGTCTCCAGGCACCCTGTCTTTGTCTCCAGGGGAAAGAGCCACCCTCTCCTGCAGGGCCAGTCAGAGTGTTAGCAGCAGCTACTTAGCCTGGTACCAGCAGAAACCTGGCCAGGCTCCCAGGCTCCTCATCTATGGTGCATCCAGCAGGGCCACTGGCATCCCAGACAGGTTCAGTGGCGGTGGGTCTGAGACAGACTTCACTCTCACCATCAGCAGACTGGAGCCTGAAGATTGTGCAGTGTATTACTGTCAGCAGTATGGTAGCTCACCCCGGACGTTCGGCCAAGGGACCAAGGTGGAAATCAAAC	ND/NR	0.0082	ND/NR	ND/NR	N/A	ND/NR		N/A
61	C102	Yes	Yes	IGHV3-53*01	IGHD4-17*01	IGHJ4*02	0.99	Yes	IGKV3-20*01	IGKJ1*01	0.997	CAGGTGCAGCTGGTGGAGTCTGGAGGAGGCTTGATCCAGCCTGGGGGGTCCCTGAGACTCTCCTGTGCAGCCTCTGGGTTCATCGTCAGTAGCAACTACATGAGCTGGGTCCGCCAGGCTCCAGGGAAGGGGCTGGAGTGGGTCTCAGTTATTTATAGCGGTGGTAGCACATTCTACGCAGACTCCGTGAAGGGCCGATTCACCATCTCCAGAGACAATTCCAAGAACACGCTGTATCTTCAAATGAACAGCCTGAGAGCCGAGGACACGGCCGTGTATTACTGTGCGAGGGACTACGGTGACTACTACTTTGACTACTGGGGCCAGGGAACCCTGGTCACCGTCTCCTCAG	GAAATTGTGTTGACGCAGTCTCCAGGCACCCTGTCTTTGTCTCCAGGGGAAAGAGCCACCCTCTCCTGCAGGGCCAGTCAGAGTGTTAGCAGCAGCTACTTAGCCTGGTACCAGCAGAAACCTGGCCAGGCTCCCAGGCTCCTCATCTATGGTGCATCCAGCAGGGCCACTGGCATCCCAGACAGGTTCAGTGGCAGTGGGTCTGGGACAGACTTCACTCTCACCATCAGCAGACTGGAGCCTGAAGATTTTGCAGTCTATTACTGTCAGCAGTATGGTAGCTCACCTCGGACGTTCGGCCAAGGGACCAAGGTGGAAATCAAAC	ND/NR	0.03403	ND/NR	ND/NR	N/A	ND/NR		N/A
62	C114	No	Yes	IGHV3-53*01	IGHD3-10*01	IGHJ4*02	0.921	No	IGLV1-40*01	IGLJ3*02	92.4%%	CAGGTGCAGCTGGTGGAGTCTGGAGGAGGGTTGATCCAGCCTGGGGGGTCCCTGAAACTCTCCTGTGTAGTCTCTGGGTTCACCGTCAGTAAGAACTACATCAGTTGGGTCCGCCAGGCTCCAGGCAAGGGGCTGGAATGGGTCTCAGTTATTTTTGCCGGTGGTAGTACATTCTACGCAGACTCCGTTAAGGGCCGATTCGCCATCTCCAGAGACAACTCCAACAACACGCTGTTTCTTCAAATGAACAGCCTGAGAGTCGAGGACACGGCCATTTATTACTGTGCGAGAGGGGACGGGGAGTTATTCTTTGACCAATGGGGCCAGGGAACCCTGGTCACCGTCTCCTCAG	CAGTCTGTGCTGACTCAGCCGCCCTCAGTGTCTGGGGCCCCAGGGCAGAGGGTCACCATCTCCTGCACTGGGACCAGTTCCAACATCGGGGCAGGTTATGATGTGCACTGGTACCAGCAACTTCCTGGAAGAGCCCCCAAAGTCCTCATCTCTGGAAACAACATTCGGCCCTCAGAGGTCCCTGACCGATTCTCTGGCTCCAGGTCTGGCACCTCAGCCTCCCTGGCCATCACTAGTCTCCAGCCTGAGGATGAGGCTCAATATTACTGTCAGTCTTATGACAGCAGTCTCTATGCGGTGTTCGGCGGAGGGACCAAGCTGACCGTCCTA	ND/NR	>1	ND/NR	ND/NR	N/A	ND/NR		N/A
63	C120	No	No	IGHV3-53*01	IGHD6-13*01	IGHJ4*02	0.983	Yes	IGKV1-33*01	IGKJ4*01	0.989	GAGGTGCAGCTGGTGGAGTCTGGAGGAGGCTTGATCCAGCCTGGGGGGTCCCTGAGACTCTCCTGTGCAGCCTCTGGGTTCACCGTCAGTAGCAACTACATGACCTGGGTCCGCCAGGCTCCAGGGAAGGGGCTGGAGTGGGTCTCACTTATTTATCCCGGTGGTAGCACATACTACGCAGACTCCGTGAAGGGCCGATTCACCATCTCCAGAGACAATTCCAAGAACACGCTGTATCTTCAAATGAACAGCCTGAGAGCCGAGGACACGGCCGTCTATTACTGTGCGAGAGAGGGTATGGGTATGGCAGCAGCTGGTACGTGGGGCCAGGGAACCCTGGTCACCGTCTCCTCAG	GCCATCCGGATGACCCAGTCTCCATCCTCCCTGTCTGCATCTGTAGGAGACACAGTCACCATCACTTGCCAGGCGAGTCAGGACATTAGCAAGTATTTAAATTGGTATCAGCAGAAACCAGGGAAAGCCCCTAAGCTCCTGATCTACGATGCATCCAATTTGGAAACAGGGGTCCCATCAAGGTTCAGTGGAAGTGGATCTGGGACAGATTTTACTTTCACCATCAGCAGCCTGCAGCCTGAAGATATTGCAACATATTACTGTCAACAGTATGATAATCTCCCTCAGACTTTCGGCGGAGGGACCAAGGTGGAGATCAAAC	ND/NR	0.01326	ND/NR	ND/NR	N/A	ND/NR		N/A
64	C122	No	No	IGHV3-53*01	IGHD5-18*01	IGHJ4*02	0.983	Yes	IGKV1-9*01	IGKJ2*01	0.996	GAGGTGCAGCTGGTGGAGTCTGGAGGAGGCTTGATCCAGCCTGGGGGGTCCCTGAGACTCTCCTGTGCAGCCTCTGGGCTCACCGTCAGTAGCAACTACATGAGCTGGGTCCGCCAGGCTCCAGGGAAGGGGCTGGAGTGGGTCTCAGTTCTTTATAGCGGTGGTAGCTCATTCTACGCAGACTCCGTGAAGGGCCGATTCACCATCTCCAGAGACAATTCCAAGAACACGCTGTATCTTCAAATGAACAGCCTGAGAGCCGAAGACACGGCCGTGTATTACTGTGCGAGAGAAAGTGGGGATACAACTATGGCCTTTGACTACTGGGGCCAGGGAACCCTGGTCACCGTCTCCTCAG	GACATCCAGTTGACCCAGTCTCCATCCTTCCTGTCTGCATCTGTAGGAGACAGAGTCACCATCACTTGCCGGGCCAGTCAGGGCATTAGCAGTTATTTAGCCTGGTATCAGCAAAAACCAGGGAAAGCCCCTAAGCTCCTGATCTATGCTGCATCCACTTTGCAAAGTGGGGTCCCATCAAGGTTCAGCGGCAGTGGATCTGGGACAGAATTCACTCTCACAATCAGCAGCCTGCAGCCTGAAGATTTTGCAACTTATTACTGTCAACAGCTTAATAGTGACTCGTACACTTTTGGCCAGGGGACCAAGCTGGAGATCAAAC	ND/NR	0.0228	ND/NR	ND/NR	N/A	ND/NR		N/A
65	C123	Yes	Yes	IGHV3-53*01	IGHD2 or 15-2a*01	IGHJ3*02	0.993	Yes	IGKV1-9*01	IGKJ5*01	1	GAGGTGCAGCTGGTGGAGTCTGGAGGAGGCTTGATCCAGCCTGGGGGGTCCCTGAGACTCTCCTGTGCAGCCTCTGGGGTCACCGTCAGTAGGAACTACATGAGCTGGGTCCGCCAGGCTCCAGGGAAGGGGCTGGAGTGGGTCTCAGTTATTTATAGCGGTGGTAGCACATACTACGCAGACTCCGTGAAGGGCCGATTCACCATCTCCAGAGACAATTCCAAGAACACGCTGTATCTTCAAATGAACAGCCTGAGAGCCGAGGACACGGCCGTGTATTACTGTGCGAGAGATCTATCTGCTGCTTTTGATATCTGGGGCCAAGGGACAATGGTCACCGTCTCTTCAG	GACATCCAGTTGACCCAGTCTCCATCCTTCCTGTCTGCATCTGTAGGAGACAGAGTCACCATCACTTGCCGGGCCAGTCAGGGCATTAGCAGTTATTTAGCCTGGTATCAGCAAAAACCAGGGAAAGCCCCTAAGCTCCTGATCTATGCTGCATCCACTTTGCAAAGTGGGGTCCCATCAAGGTTCAGCGGCAGTGGATCTGGGACAGAATTCACTCTCACAATCAGCAGCCTGCAGCCTGAAGATTTTGCAACTTATTACTGTCAACAGCTTAATAGTTACCCTCCAGCCTTCGGCCAAGGGACACGACTGGAGATTAAAC	ND/NR	0.14922	ND/NR	ND/NR	N/A	ND/NR		N/A
66	C144	No	No	IGHV3-53*01	IGHD3-3*01	IGHJ4*02	0.986	Yes	IGLV2-14*01	IGLJ1*01	0.993	GAGGTGCAGCTGGTGGAGTCTGGAGGAGGCTTGATCCAGCCTGGGGGGTCCCTGAGACTCTCCTGTGCAGCCTCTGGGTTCACCGTCAGTAACAACTACATGAGCTGGGTCCGCCAGGCTCCAGGGAAGGGGCTGGAGTGGGTCTCAGTTATTTATAGCGGTGGTAGCACATACTACGCAGACTCCGTGAAGGGCCGATTCACCATCTCCAGAGACAAATCCAAGAACACGCTGTATCTTCAAATGAACAGGCTGAGAGCCGAGGACACGGCCGTGTATTATTGTGCGAGAGAAGGGGAGGTAGAAGGGTATAACGATTTTTGGAGTGGTTATTCTAGAGACCGTTACTACTTTGACTACTGGGGCCAGGGAACCCTGGTCACCGTCTCCTCAG	CAGTCTGCCCTGACTCAGCCTGCCTCCGTGTCTGGGTCTCCTGGACAGTCGATCACCATCTCCTGCACTGGAACCAGCAGTGACGTTGGTGGTTATAACTATGTCTCCTGGTACCAACAACACCCAGGCAAAGCCCCCAAACTCATGATTTATGATGTCAGTAATCGGCCCTCAGGGGTTTCTAATCGCTTCTCTGGCTCCAAGTCTGGCAACACGGCCTCCCTGACCATCTCTGGGCTCCAGGCTGAGGACGAGGCTGATTATTACTGCAGCTCATATACAAGCAGCAGCACTCGAGTCTTCGGAACTGGGACCAAGGTCACCGTCCTAG	0.00255	0.00691	ND/NR	ND/NR	N/A	ND/NR		N/A
67	C145	No	No	IGHV3-53*01	IGHD3-3*01	IGHJ4*02	0.993	Yes	IGLV2-14*01	IGLJ1*01	0.99	GAGGTGCAGCTGGTGGAGTCTGGAGGAGGCTTGATCCAGCCTGGGGGGTCCCTGAGACTCTCCTGTGCAGCCTCTGGGTTCAGCGTCAGTAGCAACTACATGAGCTGGGTCCGCCAGGCTCCAGGGAAGGGGCTGGAGTGGGTCTCAGTTATTTATAGCGGTGGTAGTACATACTACGCAGACTCCGTGAAGGGCCGATTCACCATCTCCAGAGACAATTCCAAGAACACGCTGTATCTTCAAATGAACAGCCTGAGAGCCGAGGACACGGCCGTGTATTACTGTGCGAGAGAAGGGGAGGTAGAAGGGTATTACGATTTTTGGAGTGGTTATTCTAGAGACCGTTACTACTTTGACTACTGGGGCCAGGGAACCCTGGTCACCGTCTCCTCAG	CAGTCTGCCCTGACTCAGCCTGCCTCCGTGTCTGGGTCTCCTGGACAGTCGATCACCATCTCCTGCACTGGAACCAGCAGTGACGTTGGTGGTTATAACTATGTCTCCTGGTACCAACAACACCCAGGCAAAGCCCCCAAACTCATGATTTATGATGTCAGTAATCGGCCCTCAGGGGTTTCTAATCGCTTCTCTGGCTCCAAGTCTGGCAACACGGCCTCCCTGACCATCTCTGGGCTCCAGGCTGAGGACGAGGCTGATTATTACTGCAGCTCATATACAAGCAGCACCACTCGAGTCTTCGGAACTGGGACCAGGGTCACCGTCCTAG	ND/NR	0.00304	ND/NR	ND/NR	N/A	ND/NR		N/A
68	C153	No	No	IGHV3-53*01	IGHD5-12*01	IGHJ4*02	0.99	No	IGLV2-23*01	IGLJ3*02	1	GAGGTGCAGCTGGTGGAGTCTGGAGGAGGCTTGATCCAGCCTGGGGGGTCCCTGAGACTCTCCTGTGCAGCCTCTGGGTTCACCGTCAGTAGCAACTACATGAGCTGGGTCCGCCAGGCTCCAGGGAAGGGGCTGGAGTGGGTCTCAGTTATTTATAGCGGTTATAGCACATACTACGTAGACTCCGTGAAGGGCCGATTCACCATCTCCAGAGACAATTCCAAGAACACGCTGTATCTTCAAATGAACAGCCTGAGAGCCGAGGACACGGCCGTGTATTACTGTGCGAGAGTGGGGGGAGCACATAGTGGCTACGACGGATCCTTTGACTACTGGGGCCAGGGAACCCTGGTCACCGTCTCCTCAG	CAGTCTGCCCTGACTCAGCCTGCCTCCGTGTCTGGGTCTCCTGGACAGTCGATCACCATCTCCTGCACTGGAACCAGCAGTGATGTTGGGAGTTATAACCTTGTCTCCTGGTACCAACAGCACCCAGGCAAAGCCCCCAAACTCATGATTTATGAGGGCAGTAAGCGGCCCTCAGGGGTTTCTAATCGCTTCTCTGGCTCCAAGTCTGGCAACACGGCCTCCCTGACAATCTCTGGGCTCCAGGCTGAGGACGAGGCTGATTATTACTGCTGCTCATATGCAGGTAGTAGCACTTGGGTGTTCGGCGGAGGGACCAAGCTGACCGTCCTAG	ND/NR	0.07071	ND/NR	ND/NR	N/A	ND/NR		N/A
69	C155	No	Yes	IGHV3-53*01	IGHD3-3*01	IGHJ4*02	0.99	No	IGKV3-15*01	IGKJ1*01	0.997	GAGGTGCAGCTGGTGGAGTCTGGAGGAGGCTTGATCCAGCCTGGGGGGTCCCTGAGACTCTCCTGTGCAGCCTCTGGGTTCATCGTCAGTAGCAACTACATGAGCTGGGTCCGCCAGGCTCCAGGGAAGGGCCTGGAGTGGGTCTCAGTTATTTATAGCGGTGGTAGCACATTCTACGCAGACTCCGTGAAGGGCCGATTCACCATCTCCAGAGACAATTCCAAGAACACGCTGTATCTTCAAATGAACAGCCTGAGAGCCGAGGACACGGCCGTGTATTACTGTGCGAGAGATTTTGGAGAGTTCTACTTTGACTACTGGGGCCAGGGAACCCTGGTCACCGTCTCCTCAG	GAAATAGTGATGACGCAGTCTCCAGCCACCCTGTCTGTGTCTCCAGGGGAAAGAGCCACCCTCTCCTGCAGGGCCAGTCAGAGTGTTAGCAGCAACTTAGCCTGGTACCAGCAGAAACCTGGCCAGGCTCCCAGGCTCCTCATCTATGGTGCATCCACCAGGGCCACTGCTATCCCAGCCAGGTTCAGTGGCAGTGGGTCTGGGACAGAGTTCACTCTCACCATCAGCAGCCTGCAGTCTGAAGATTTTGCAGTTTATTACTGTCAGCAGTATAATAACTGGCCTCGGACGTTCGGCCAAGGGACCAAGGTGGAGATCAAAC	ND/NR	0.011	ND/NR	ND/NR	N/A	ND/NR		N/A
70	C210	Yes	Yes	IGHV3-53*01	IGHD5-24*01	IGHJ6*02	0.99	Yes	IGKV1-9*01	IGKJ4*01	100%%	GAGGTGCAGCTGGTGGAGTCTGGAGGAGGCTTGATCCAGCCTGGGGGGTCCCTGAGACTCTCCTGTGCAGCCTCTGGGTTCACCGTCAGTAGCAACTACATGAGCTGGGTCCGCCAGGCTCCAGGGAAGGGGCTGGAGTGGGTCTCAGTTATTTATAGCGGTGGTAGTACATTCTACGCAGACTCCGTGAAGGGCCGATTCACCTTCTCCAGAGACAATTCCAAGAACACGCTGTATCTTCAAATGAACAGCCTGAGAGCCGAGGACACGGCCGTGTATTACTGTGCGAGAGATTTGATGGCCTACGGTATGGACGTCTGGGGCCAAGGGACCACGGTCACCGTCTCCTCAG	GACATCCAGTTGACCCAGTCTCCATCCTTCCTGTCTGCATCTGTAGGAGACAGAGTCACCATCACTTGCCGGGCCAGTCAGGGCATTAGCAGTTATTTAGCCTGGTATCAGCAAAAACCAGGGAAAGCCCCTAAGCTCCTGATCTATGCTGCATCCACTTTGCAAAGTGGGGTCCCATCAAGGTTCAGCGGCAGTGGATCTGGGACAGAATTCACTCTCACAATCAGCAGCCTGCAGCCTGAAGATTTTGCAACTTATTACTGTCAACAGCTTAATAGTTACCCTCAGGGCACTTTCGGCGGAGGGACCAAGGTGGAAATCAAAC	ND/NR	0.05073	ND/NR	ND/NR	N/A	ND/NR		N/A
71	C140	Yes	Yes	IGHV3-66*01	IGHD2-8*01	IGHJ6*02	0.983	Yes	IGKV1-9*01	IGKJ2*01	0.996	GAGGTGCAGCTGGTGGAGTCTGGGGGAGGCTTGGTCCAGCCTGGGGGGTCCCTGAGACTCTCCTGTGCAGCCTCTGGAGTCACCGTCAGTAGCAACTACATGAGCTGGGTCCGCCAGGCTCCAGGGAAGGGGCTGGAGTGGGTCTCACTTATTTATAGCGGTGGTAGCACATTCTACGCAGACTCCGTGAAGGGCAGATTCACCATCTCCAGAGACAATTCCGAGAACACGCTGTATCTTCAAATGAACACCCTGAGAGCCGAGGACACGGCTGTGTATTACTGTGCGAGAGATCTGTATTACTACGGTATGGACGTCTGGGGCCAAGGGACCACGGTCACCGTCTCCTCA	GACATCCAGTTGACCCAGTCTCCATCCTTCCTGTCTGCATCTGTAGGAGACAGAGTCACCATCACTTGCCGGGCCAGTCAGGGCATTAGCAGTTATTTAGCCTGGTATCAGCAAAAACCAGGGAAAGCCCCTAAGCTCCTGATCTATGCTGCATCCACTTTGCAAAGTGGGGTCCCATCAAGGTTCAGCGGCAGTGGATCTGGGACAGAATTCACTCTCACAATCAGCAGCCTGCAGCCTGAAGATTTTGCAACTTATTACTGTCAACAGCTTAATAGTTACTCTTACACTTTTGGCCAGGGGACCAAGCTGGAGATCAAAC	ND/NR	0.02388	ND/NR	ND/NR	N/A	ND/NR		N/A
72	C143	No	No	IGHV3-66*01	IGHD4-23*01	IGHJ3*02	0.918	No	IGLV2-23*03	IGLJ3*02	0.949	GAGGTGCAGCTGGTGGAGTCTGGGGGAGGCTTGGTCCAGCCGGGGGGGTCCCTGAGACTCTCCTGTGCAGCCTCTGGATTCAGTGTCAGCACCAAGTACATGACATGGGTCCGTCAGGCTCCAGGGAAGGGGCTGGAGTGGGTCTCAGTTCTTTACAGCGGTGGTAGTGATTACTACGCAGACTCCGTGAAGGGCAGATTCACCATCTCCAGAGACAATTCCAAGAACGCTTTATATCTTCAAATGAACAGCTTGAGAGTCGAGGACACGGGTGTTTATTACTGTGCCAGAGACTCGTCGGAAGTCCGTGACCACCCCGGGCACCCAGGGCGCTCGGTGGGGGCTTTTGATATCTGGGGCCAAGGGACAATGGTCACCGTCTCTTCAG	CAGTCTGCCCTGACTCAGCCTGCCTCCGTGTCTGGGTCTCCTGGACAGTCGATCACCATCTCCTGCACTGGAACCAGCAATGATGTTGGGAGTTATACCCTTGTCTCCTGGTACCAACAGTACCCAGGCAAAGCCCCCAAACTCTTAATTTTTGAGGGCACTAAGCGGTCCTCAGGGATTTCTAATCGCTTCTCTGGTTCCAAGTCTGGCAACACGGCCTCCCTGACAATCTCTGGGCTCCAGGGTGAAGACGAGGCTGATTATTATTGCTGCTCATATGCAGGTGCTAGCACTTTCGTGTTCGGCGGAGGGACCAAGCTGACCGTCCTAG	ND/NR	>1	ND/NR	ND/NR	N/A	ND/NR		N/A
73	C148	No	Yes	IGHV3-66*01	N/A	IGHJ6*03	0.976	No	IGKV3-15*01	IGKJ4*01	0.99	GAGGTGCAGCTGGTGGAGTCTGGGGGAGGCTTGGTCCAGCCTGGGGGGTCCCAGAGACTCTCCTGTGCAGCCTCTGGATTCACCGTCAGTAGCAATTACATGAGCTGGATCCGCCAGGCTCCAGGGAAGGGGCTGGAGTGGGTCTCAGTTATTTATAGCGGTGGTAGCGCATACTACGTAGACTCCGTGAAGGGCAGATTCACCATCTCCAGAGACAATTCCAAGAACACCCTGTATCTTCAAATGAACAGCCTGAGACCCGAGGACACGGCTGTGTATTACTGTGCGAGAATCGCAAACTACATGGACGTCTGGGGCAAAGGGACCACGGTCACCGTCTCCTCA	GAAATAGTGATGACGCAGTCTCCAGCCACCCTGTCTGTGTCTCCAGGGGAAAGAGCCACCCTCTCCTGCAGGGCCAGTCAGAGTGTTAGCAGCCACTTAGCCTGGTACCAGCAGAAACCTGGCCAGGCTCCCAGGCTCCTCATCTATGGTGCATCCACCAGGGCCACTGGTATCCCAACCAGGTTCAGTGGCAGTGGGTCTGGGACAGAGTTCACTCTCACCATCAGCAGCCTGCAGTCTGAAGATTTTGCAGTTTATTACTGCCAGCAGTATAATAACTGGCCTCCGCTCACTTTCGGCGGAGGGACCAAGGTGGAGATCAAAC	ND/NR	>1	ND/NR	ND/NR	N/A	ND/NR		N/A
74	C164	No	No	IGHV3-66*01	IGHD4-23*01	IGHJ3*02	0.918	No	IGLV2-23*03	IGLJ3*02	0.946	GAGGTGCAGCTGGTGGAGTCTGGGGGAGGCTTGGTCCAGCCGGGGGGGTCCCTGAGACTCTCCTGTGCAGCCTCTGGATTCAGTGTCAGCACCAAGTACATGACATGGGTCCGTCAGGCTCCAGGGAAGGGGCTGGAGTGGGTCTCAGTTCTTTACAGCGGTGGTAGTGATTACTACGCAGACTCCGTGAAGGGCAGATTCACCATCTCCAGAGACAATTCCAAGAACGCTTTATATCTTCAAATGAACAGCTTGAGAGTCGAGGACACGGGTGTTTATTACTGTGCCAGAGACTCGTCGGAAGTCCGTGACCACCCCGGGCACCCAGGGCGCTCGGTGGGGGCTTTTGATATCTGGGGCCAAGGGACAATGGTCACCGTCTCTTCAG	CAGTCTGCCCTGACTCAGCCTGCCTCCGTGTCTGGGTCTCCTGGACAGTCGATCACCATCTCCTGCACTGGAACCAGCAATGATGTTGGGAGTTATACCCTTGTCTCCTGGTACCAACAGTACCCAGGCAAAGCCCCCAAGCTCTTAATTTTTGAGGTCACTAAGCGGTCCTCAGGGATTTCTAATCGCTTCTCTGGTTCCAAGTCTGGCAACACGGCCTCCCTGACAATCTCTGGGCTCCAGGGTGAAGACGAGGCTGATTATTATTGCTGCTCATATGCAGGTGCTAGCACTTTCGTGTTCGGCGGAGGGACCAAGCTGACCGTCCTAG	ND/NR	0.23915	ND/NR	ND/NR	N/A	ND/NR		N/A
75	C202	No	Yes	IGHV3-66*02	IGHD2-15*01	IGHJ4*02	0.993	Yes	IGKV1-33*01	IGKJ2*03	0.997	GAGGTGCAGCTGGTGGAGTCTGGGGGAGGCTTGGTCCAGCCTGGGGGGTCCCTAAGACTCTCCTGTGCAGCCTCTGGATTCACCGTCAGTAGCAACTACATGAGCTGGGTCCGCCAGGCTCCAGGGAAGGGGCTGGAGTGGGTCTCACTTATTTATAGCGGTGGTAGCACATACTACGCAGACTCCGTGAAGGGCCGATTCACCATCTCCAGAGACAATTCCAAGAACACGCTGTATCTTCAAATGAACAGCCTGAGAGCTGAGGACACGGCTGTGTATTACTGTGCGAGAGATACCCTTGGTAGGGGGGGCGACTACTGGGGCCAGGGAACCCTGGTCACCGTCTCCTCAG	GACATCCAGTTGACCCAGTCTCCATCCTCCCTGTCTGCATCTGTAGGAGACAGAGTCACCATCACTTGCCAGGCGAGTCAGGACATTAGCAACTATTTAAATTGGTATCAGCAGAAACCAGGGAAAGCCCCTAAGCTCCTGATCTACGATGCATCCAATTTGGAAACAGGGGTCCCATCAAGGTTCAGTGGAAGTGGATCTGGGACAGATTTTACTTTCACCATCAGCAGCCTGCAGCCTGAAGATATTGCAACATATTACTGTCAACAGTATGATAATCTCCCTCGGAGTTTTGGCCAGGGGACCAAGCTGGAGATCAAAC	ND/NR	>1	ND/NR	ND/NR	N/A	ND/NR		N/A
76	COV2-2901	No	No	IGHV3-53	IGHD3-9	IGHJ3	0.959	No	IGLV1-40	IGLJ2	0.946	MT665461	MT665074	ND/NR	ND/NR	ND/NR	ND/NR	N/A	ND/NR		N/A	Zost et al., 2020	10.1038/s41586-020-2548-6
77	COV2-2132	Yes	Yes	IGHV3-53	IGHD4-23	IGHJ5	0.98	Yes	IGKV1-33	IGKJ4	0.993	MT665463	MT665076	ND/NR	ND/NR	ND/NR	ND/NR	N/A	ND/NR		N/A
78	COV2-2068	No	No	IGHV3-53	IGHD3-9	IGHJ3	0.959	No	IGLV1-40	IGLJ2	0.983	MT665441	MT665054	0.478	ND/NR	ND/NR	ND/NR	N/A	Yes		N/A
79	COV2-2767	No	No	IGHV3-53	IGHD3-9	IGHJ3	0.959	No	IGLV1-50	IGLJ2	0.946	MT665477	MT665090	ND/NR	ND/NR	ND/NR	ND/NR	N/A	ND/NR		N/A
80	COV2-2113	Yes (confirmed)	Yes	IGHV3-53	IGHD4-23	IGHJ5	0.98	Yes	IGKV1-33	IGKJ4	0.99	MT665448	MT665061	1.041	ND/NR	ND/NR	ND/NR	N/A	Yes		N/A
81	COV2-2399	Yes	Yes	IGHV3-66	IGHD4-11	IGHJ4	0.976	Yes	IGKV1-33	IGKJ1	0.979	MT665489	MT665102	ND/NR	ND/NR	ND/NR	ND/NR	N/A	ND/NR		N/A
82	COV2-2080	Yes	Yes	IGHV3-66	IGHD2-21	IGHJ6	0.969	Yes	IGKV1-9	IGKJ5	0.979	MT665497	MT665110	ND/NR	ND/NR	ND/NR	ND/NR	N/A	ND/NR		N/A
83	COV2-2037	No	Yes	IGHV3-53	IGHD1-1	IGHJ6	0.98	No	IGKV1-12	IGKJ5	0.993	MT665501	MT665114	ND/NR	ND/NR	ND/NR	ND/NR	N/A	ND/NR		N/A
84	COV2-2813	No	No	IGHV3-53	IGHD3-10	IGHJ6	0.973	Yes	IGKV1-33	IGKJ2	0.986	MT665442	MT665055	0.555	ND/NR	ND/NR	ND/NR	N/A	Yes		N/A
85	COV2-2812	No	No	IGHV3-53	IGHD3-10	IGHJ6	0.973	Yes	IGKV1-33	IGKJ3	0.982	MT665446	MT665059	1.02	ND/NR	ND/NR	ND/NR	N/A	Yes		N/A
86	COV2-2790	No	No	IGHV3-53	IGHD3-9	IGHJ3	0.959	No	IGLV1-40	IGLJ2	0.983	MT665509	MT665122	ND/NR	ND/NR	ND/NR	ND/NR	N/A	ND/NR		N/A
87	COV2-2952	Yes	Yes	IGHV3-66	IGHD2-21	IGHJ6	0.969	Yes	IGKV1-9	IGKJ5	0.979	MT665513	MT665126	ND/NR	ND/NR	ND/NR	ND/NR	N/A	ND/NR		N/A
88	COV2-2434	Yes	Yes	IGHV3-53	IGHD5-18	IGHJ4	0.973	Yes	IGKV1-33	IGKJ2	0.979	MT665517	MT665130	ND/NR	ND/NR	ND/NR	ND/NR	N/A	ND/NR		N/A
89	COV2-2752	Yes (confirmed)	Yes	IGHV3-53	IGHD4-23	IGHJ5	0.98	Yes	IGKV1-33	IGKJ4	0.993	MT665436	MT665049	0.349	ND/NR	ND/NR	ND/NR	N/A	Yes		N/A
90	COV2-2832	Yes (confirmed)	Yes	IGHV3-66	IGHD3-22	IGHJ4	0.976	Yes	IGKV1-39	IGKJ1	0.976	MT665425	MT665038	0.07	ND/NR	ND/NR	ND/NR	N/A	Yes		N/A
91	COV2-2165	Yes (confirmed)	Yes	IGHV3-66	IGHD2-21	IGHJ6	0.969	Yes	IGKV1-9	IGKJ5	0.979	MT665434	MT665047	0.332	ND/NR	ND/NR	ND/NR	N/A	Yes		N/A
92	COV2-2835	Yes (confirmed)	Yes	IGHV3-66	N/A	IGHJ4	0.98	Yes	IGKV1-9	IGKJ2	0.993	MT665431	MT665044	0.19	ND/NR	ND/NR	ND/NR	N/A	Yes		N/A
93	COV2-2822	Yes	Yes	IGHV3-53	IGHD1-14	IGHJ3	0.976	Yes	IGKV1-9	IGKJ2	0.965	MT665529	MT665142	ND/NR	ND/NR	ND/NR	ND/NR	N/A	ND/NR		N/A
94	COV2-2733	Yes (confirmed)	Yes	IGHV3-53	IGHD1-14	IGHJ3	0.976	Yes	IGKV1-9	IGKJ3	1	MT665437	MT665050	0.356	ND/NR	ND/NR	ND/NR	N/A	Yes		N/A
95	COV2-2354	No	Yes	IGHV3-53	IGHD6-13	IGHJ3	0.959	No	IGLV6-57	IGLJ2	0.997	MT665451	MT665064	1.105	ND/NR	ND/NR	ND/NR	N/A	Yes		N/A
96	COV2-2373	No	No	IGHV3-66	IGHD2-15	IGHJ6	0.986	Yes	IGKV3-20	IGKJ2	1	MT665672	MT665285	ND/NR	ND/NR	ND/NR	ND/NR	N/A	ND/NR		N/A
97	COV2-2143	No	No	IGHV3-66	IGHD3-10	IGHJ6	0.983	No	IGLV1-44	IGLJ1	0.98	MT665702	MT665315	ND/NR	ND/NR	ND/NR	ND/NR	N/A	ND/NR		N/A
98	COV2-2296	No	No	IGHV3-66	IGHD3-9	IGHJ6	0.99	No	IGKV1-5	IGKJ1	0.989	MT665703	MT665316	ND/NR	ND/NR	ND/NR	ND/NR	N/A	ND/NR		N/A
99	COV2-2235	No	Yes	IGHV3-53	N/A	IGHJ4	0.993	No	IGKV1-5	IGKJ1	0.993	MT665723	MT665336	ND/NR	ND/NR	ND/NR	ND/NR	N/A	ND/NR		N/A
100	COV2-2429	No	Yes	IGHV3-53	N/A	IGHJ4	0.993	No	IGKV1-5	IGKJ1	0.993	MT665764	MT665377	ND/NR	ND/NR	ND/NR	ND/NR	N/A	ND/NR		N/A
	N/A - not applicable
	ND/NR - not determined or not reported
	* - denotes apparent affinity
	Class member prediction criteria (column C):
	Yes (confirmed):
	-variant matches HC and LC signatures
	-variant biophysical properties trend appropriately (i.e. neutralizes/binds)
	-variant competes with ACE2 or matches class structural epitope
	Yes:
	-variant matches HC and LC signatures
	-(if known) variant biophysical properties associated with RBD-based neutralization (i.e. neutralizes, binds RBD, etc.)
	-variant ACE2 competition and structural epitope are unknown
	No:
	-variant does not match HC or LC signatures
	-or, variant does not neutralize
	-or, variant does not compete with ACE2
	-or, variant does not match structural signature
	TBD:
	-To be determined, not enough data for a prediction.
