## Supplemental Table 4 for "Paired heavy and light chain signatures contribute to potent SARS-CoV-2 neutralization in public antibody responses"

### Sheet: Heavy
IGHV Gene	CDR-H1	CDR-H2		IGHV Gene	CDR-H1	CDR-H2		IGHV Gene	CDR-H1	CDR-H2
HV1-18*01	SYGIS--	WISA--YNGNTNYAQKLQG		HV3-20*01	DYGMS--	GINW--NGGSTGYADSVKG		HV4-30-2*01	SGGYSWS	YIY---HSGSTYYNPSLKS
HV1-18*02	SYGIS--	WISA--YNGNTNYAQKLQG		HV3-21*01	SYSMN--	SISS--SSSYIYYADSVKG		HV4-30-2*02	SGGYSWS	YIY---HSGSTYYNPSLKS
HV1-18*03	SYGIS--	WISA--YNGNTNYAQKLQG		HV3-21*02	SYSMN--	SISS--SSSYIYYADSVKG		HV4-30-2*03	SGGYSWS	SIY---YSGSTYYNPSLKS
HV1-18*04	SYGIS--	WISA--YNGNTNYAQKLQG		HV3-21*03	SYSMN--	SISS--SSSYIYYADSVKG		HV4-30-2*04	SGGYSWS	YIY---HSGSTYYNPSLKS
HV1-2*01	GYYMH--	RINP--NSGGTNYAQKFQG		HV3-21*04	SYSMN--	SISS--SSSYIYYADSVKG		HV4-30-2*05	SGGYSWS	YIY---HSGSTYYNPSLKS
HV1-2*02	GYYMH--	WINP--NSGGTNYAQKFQG		HV3-23*01	SYAMS--	AISG--SGGSTYYADSVKG		HV4-30-2*06	SGGYSWS	YIY---HSGSTYYNPSLKS
HV1-2*03	GYYMH--	WINP--NSGGTNYAQKFQG		HV3-23*02	SYAMS--	AISG--SGGSTYYGDSVKG		HV4-30-4*01	SGDYYWS	YIY---YSGSTYYNPSLKS
HV1-2*04	GYYMH--	WINP--NSGGTNYAQKFQG		HV3-23*03	SYAMS--	VIYS--GGSSTYYADSVKG		HV4-30-4*02	SGDYYWS	YIY---YSGSTYYNPSLKS
HV1-2*05	GYYMH--	RINP--NSGGTNYAQKFQG		HV3-23*04	SYAMS--	AISG--SGGSTYYADSVKG		HV4-30-4*03	SGDYYWS	YIY---YSGSTYYNPSLKS
HV1-2*06	GYYMH--	RINP--NSGGTNYAQKFQG		HV3-23*05	SYAMS--	AIYS--SGSSTYYADSVKG		HV4-30-4*04	SGDYYWS	YFY---YSGSTYYNPSLKS
HV1-24*01	ELSMH--	GFDP--EDGETIYAQKFQG		HV3-23D*01	SYAMS--	AISG--SGGSTYYADSVKG		HV4-30-4*05	SGDYYWS	YIY---YSGSTYYNPSLKS
HV1-3*01	SYAMH--	WINA--GNGNTKYSQKFQG		HV3-30*01	SYAMH--	VISY--DGSNKYYADSVKG		HV4-30-4*06	SGDYYWS	YIY---YSGSTYYNPSLKS
HV1-3*02	SYAMH--	WSNA--GNGNTKYSQEFQG		HV3-30*02	SYGMH--	FIRY--DGSNKYYADSVKG		HV4-30-4*07	SGGYSWS	YIY---YSGSTYYNPSLKS
HV1-45*01	YRYLH--	WITP--FNGNTNYAQKFQD		HV3-30*03	SYGMH--	VISY--DGSNKYYADSVKG		HV4-31*01	SGGYYWS	YIY---YSGSTYYNPSLKS
HV1-45*02	YRYLH--	WITP--FNGNTNYAQKFQD		HV3-30*04	SYAMH--	VISY--DGSNKYYADSVKG		HV4-31*02	SGGYYWS	YIY---YSGSTYYNPSLKS
HV1-45*03	YRYLH--	WITP--FNGNTNYAQKFQD		HV3-30*05	SYGMH--	VISY--DGSNKYYADSVKG		HV4-31*03	SGGYYWS	YIY---YSGSTYYNPSLKS
HV1-46*01	SYYMH--	IINP--SGGSTSYAQKFQG		HV3-30*06	SYGMH--	VISY--DGSNKYYADSVKG		HV4-31*04	SGGYYWS	YIY---YSGSTYYNPSLKS
HV1-46*02	SYYMH--	IINP--SGGSTSYAQKFQG		HV3-30*07	SYAMH--	VISY--DGSNKYYADSVKG		HV4-31*05	SGGYYWS	YIY---YSGSTYYNPSLKS
HV1-46*03	SYYMH--	IINP--SGGSTSYAQKFQG		HV3-30*08	SYAMH--	VISY--DGSNKYYADSVKG		HV4-31*06	SGSYYWS	YIY---YSGSTYYNPSLKS
HV1-58*01	SSAVQ--	WIVV--GSGNTNYAQKFQE		HV3-30*09	SYAMH--	VISY--DGSNKYYADSVKG		HV4-31*07	SGGYYWS	YIY---YSGSTYYNPSLKS
HV1-58*02	SSAMQ--	WIVV--GSGNTNYAQKFQE		HV3-30*10	SYAMH--	VISY--DGSNKYYTDSVKG		HV4-31*08	SGGYYWS	YIY---YSGSTYYNPSLKS
HV1-69*01	SYAIS--	GIIP--IFGTANYAQKFQG		HV3-30*11	SYAMH--	VISY--DGSNKYYADSVKG		HV4-31*09	SGGYYWS	YIY---YSGSTYYNPSLKS
HV1-69*02	SYTIS--	RIIP--ILGIANYAQKFQG		HV3-30*12	SYGMH--	VISY--DGSNKYYADSVKG		HV4-31*10	SGGYYWS	CIY---YSGSTYYNPSLKS
HV1-69*03	SYAIS--	GIIP--IFGTANYAQKFQG		HV3-30*13	SYGMH--	VISY--DGSNKYYADSVKG		HV4-34*01	GYYWS--	EIN---HSGSTNYNPSLKS
HV1-69*04	SYAIS--	RIIP--ILGIANYAQKFQG		HV3-30*14	SYAMH--	VISY--DGSNKYYADSVKG		HV4-34*02	GYYWS--	EIN---HSGSTNYNPSLKS
HV1-69*05	SYAIS--	GIIP--IFGTANYAQKFQG		HV3-30*15	SYAMH--	VISY--DGSNKYYADSVKG		HV4-34*03	GYYWS--	EIN---HSGSTNYNPSLKS
HV1-69*06	SYAIS--	GIIP--IFGTANYAQKFQG		HV3-30*16	SYAMH--	VISY--DGSNKYYADSVKG		HV4-34*04	GYYWS--	EIN---HSGSTNNNPSLKS
HV1-69*07	SYAIS--	RIIP--IFGTANYAQKFQG		HV3-30*17	SYAMH--	VISY--DGSNKYYADSVKG		HV4-34*05	GYYWC--	EIN---HSGSTNNNPSLKS
HV1-69*08	SYTIS--	RIIP--ILGTANYAQKFQG		HV3-30*18	SYGMH--	VISY--DGSNKYYADSVKG		HV4-34*06	GYYWS--	EIN---HSGSTNYNPSLKS
HV1-69*09	SYAIS--	RIIP--ILGIANYAQKFQG		HV3-30*19	SYGMH--	VISY--DGSNKYYADSVKG		HV4-34*07	GYYWS--	EIN---HSGSTNYNPSLKS
HV1-69*10	SYAIS--	GIIP--ILGIANYAQKFQG		HV3-30-3*01	SYAMH--	VISY--DGSNKYYADSVKG		HV4-34*08	GYYWS--	EIN---HSGSTNYNPSLKS
HV1-69*11	SYAIS--	RIIP--ILGTANYAQKFQG		HV3-30-3*02	SYAMH--	VISY--DGSNKYYADSVKG		HV4-34*09	GYYWS--	EIN---HSGSTNYNPSLKS
HV1-69*12	SYAIS--	GIIP--IFGTANYAQKFQG		HV3-30-3*03	SYAMH--	VISY--DGSNKYYADSVKG		HV4-34*10	GYYWS--	EIN---HSGSTNYNPSLKS
HV1-69*13	SYAIS--	GIIP--IFGTANYAQKFQG		HV3-30-5*01	SYGMH--	VISY--DGSNKYYADSVKG		HV4-34*11	GYYWS--	YIY---YSGSTNNNPSLKS
HV1-69*14	SYAIS--	GIIP--IFGTANYAQKFQG		HV3-30-5*02	SYGMH--	FIRY--DGSNKYYADSVKG		HV4-34*12	GYYWS--	EII---HSGSTNYNPSLKS
HV1-69*15	SYAIS--	RIIP--IFGTANYAQKFQG		HV3-33*01	SYGMH--	VIWY--DGSNKYYADSVKG		HV4-34*13	GYYWS--	EIN---HSGSTNYNPSLKS
HV1-69*16	SYTIS--	GIIP--ILGTANYAQKFQG		HV3-33*02	SYGMH--	VIWY--DGSNKYYADSAKG		HV4-38-2*01	SGYYWG-	SIY---HSGSTYYNPSLKS
HV1-69*17	SYAIS--	GIIP--IFGIANYAQKFQG		HV3-33*03	SYGMH--	VIWY--DGSNKYYADSVKG		HV4-38-2*02	SGYYWG-	SIY---HSGSTYYNPSLKS
HV1-69-2*01	DYYMH--	LVDP--EDGETIYAEKFQG		HV3-33*04	SYGMH--	VIWY--DGSNKYYADSVKG		HV4-39*01	SSSYYWG	SIY---YSGSTYYNPSLKS
HV1-69-2*02	DYYMH--	LVDP--EDGETIYAEKFQG		HV3-33*05	SYGMH--	VISY--DGSNKYYADSVKG		HV4-39*02	SSSYYWG	SIY---YSGSTYYNPSLKS
HV1-69D*01	SYAIS--	GIIP--IFGTANYAQKFQG		HV3-33*06	SYGMH--	VIWY--DGSNKYYADSVKG		HV4-39*03	SSSYYWG	SIY---YSGSTYYNPSLKS
HV1-8*01	SYDIN--	WMNP--NSGNTGYAQKFQG		HV3-43*01	DYTMH--	LISW--DGGSTYYADSVKG		HV4-39*04	SSSYYWG	SIY---YSGSTYYNPSLKS
HV1-8*02	SYDIN--	WMNP--NSGNTGYAQKFQG		HV3-43*02	DYAMH--	LISG--DGGSTYYADSVKG		HV4-39*05	SSSYYWG	SIY---YSGSTYYNPSLKS
HV1-8*03	SYDIN--	WMNP--NSGNTGYAQKFQG		HV3-43D*01	DYAMH--	LISW--DGGSTYYADSVKG		HV4-39*06	SSSYYWG	SIY---YSGSTYYNPSLKS
HV2-26*01	NARMGVS	HIF---SNDEKSYSTSLKS		HV3-48*01	SYSMN--	YISS--SSSTIYYADSVKG		HV4-39*07	SSSYYWG	SIY---YSGSTYYNPSLKS
HV2-26*02	NARMGVS	HIF---SNDEKSYSTSLKS		HV3-48*02	SYSMN--	YISS--SSSTIYYADSVKG		HV4-4*01	SSNWWS-	EIY---HSGSTNYNPSLKS
HV2-26*03	NARMGVS	HIF---SNDEKSYSTSLKS		HV3-48*03	SYEMN--	YISS--SGSTIYYADSVKG		HV4-4*02	SSNWWS-	EIY---HSGSTNYNPSLKS
HV2-5*01	TSGVGVG	LIY---WNDDKRYSPSLKS		HV3-48*04	SYSMN--	YISS--SSSTIYYADSVKG		HV4-4*03	SSNWWS-	EIY---HSGSTNYNPSLKS
HV2-5*02	TSGVGVG	LIY---WDDDKRYSPSLKS		HV3-49*01	DYAMS--	FIRSKAYGGTTEYTASVKG		HV4-4*04	SSNWWS-	EIY---HSGSTNYNPSLKS
HV2-5*03	TSGVGVG	LIY---WDDDKRYSPSLKS		HV3-49*02	YYPMS--	FIRSKAYGGTTEYAASVKG		HV4-4*05	SSNWWS-	EIY---HSGSTNYNPSLKS
HV2-5*04	TSGVGVG	LIY---WNDDKRYSPSLKS		HV3-49*03	DYAMS--	FIRSKAYGGTTEYAASVKG		HV4-4*06	SSNWWS-	EIY---HSGSTNYNPSLKS
HV2-5*05	TSGVGVG	LIY---WDDDKRYGPSLKS		HV3-49*04	DYAMS--	FIRSKAYGGTTEYAASVKG		HV4-4*07	SYYWS--	RIY---TSGSTNYNPSLKS
HV2-5*06	TSGVGVG	LIY---WDDDKRYGPSLKS		HV3-49*05	DYAMS--	FIRSKAYGGTTEYAASVKG		HV4-4*08	SYYWS--	YIY---TSGSTNYNPSLKS
HV2-5*08	TSGMRVS	LIY---WDDDKRYSPSLKS		HV3-53*01	SNYMS--	VIY---SGGSTYYADSVKG		HV4-59*01	SYYWS--	YIY---YSGSTNYNPSLKS
HV2-5*09	TSGVGVG	LIY---WDDDKRYGPSLKS		HV3-53*02	SNYMS--	VIY---SGGSTYYADSVKG		HV4-59*02	SYYWS--	YIY---YSGSTNYNPSLKS
HV2-70*01	TSGMCVS	LID---WDDDKYYSTSLKT		HV3-53*03	SNYMS--	VIY---SGGSTYYADSVKG		HV4-59*03	SYYWS--	YIY---YSGSTNYNPSLKS
HV2-70*02	TSGMCVS	LID---WDDDKYYSTSLKT		HV3-53*04	SNYMS--	VIY---SGGSTYYADSVKG		HV4-59*04	SYYWS--	YIY---YSGSTYYNPSLKS
HV2-70*03	TSGMRVS	RID---WDDDKFYSTSLKT		HV3-64*01	SYAMH--	AISS--NGGSTYYANSVKG		HV4-59*05	SYYWS--	RIY---YSGSTYYNPSLKS
HV2-70*04	TSGMRVS	RID---WDDDKFYSTSLKT		HV3-64*02	SYAMH--	AISS--NGGSTYYADSVKG		HV4-59*06	SYYWS--	YIY---YSGSTYYNPSLKS
HV2-70*05	TSGMRAS	RID---WDDDKFYSTSLKT		HV3-64*03	SYAMH--	AISS--NGGSTYYADSVKG		HV4-59*07	SYYWS--	YIY---YSGSTNYNPSLKS
HV2-70*06	TSGMRVS	RID---WDDDKFYSTSLKT		HV3-64*04	SYAMH--	AISS--NGGSTYYADSVKG		HV4-59*08	SYYWS--	YIY---YSGSTNYNPSLKS
HV2-70*07	TSGMCVS	LID---WDDDKYYSTSLKT		HV3-64*05	SYAMH--	AISS--NGGSTYYADSVKG		HV4-59*09	SYYWS--	YIY---YSGSTNYNPSLKS
HV2-70*08	TSGMCVS	RID---WDDDKYYSTSLKT		HV3-64D*06	SYAMH--	AISS--NGGSTYYADSVKG		HV4-59*10	SYYWS--	RIY---TSGSTNYNPSLKS
HV2-70*09	TSGMCVS	LID---WDDDKYYSTSLNT		HV3-66*01	SNYMS--	VIY---SGGSTYYADSVKG		HV4-61*01	SGSYYW-	YIY---YSGSTNYNPSLKS
HV2-70*10	TSGMRVS	RID---WDDDKYYSTSLKT		HV3-66*02	SNYMS--	VIY---SGGSTYYADSVKG		HV4-61*02	SGSYYWS	RIY---TSGSTNYNPSLKS
HV2-70*11	TSGMCVS	RID---WDDDKYYSTSLKT		HV3-66*03	SNYMS--	VIY---SCGSTYYADSVKG		HV4-61*03	SGSYYWS	YIY---YSGSTNYNPSLKS
HV2-70*12	TSGMCVS	LID---WDDDKYYSTSLKT		HV3-66*04	SNYMS--	VIY---SGGSTYYADSVKG		HV4-61*04	SGSYYWS	YIY---YSGSTNYNPSLKS
HV2-70*13	TSGMCVS	LID---WDDDKYYSTSLKT		HV3-7*01	SYWMS--	NIKQ--DGSEKYYVDSVKG		HV4-61*05	SSSYYWG	YIY---YSGSTNYNPSLKS
HV2-70*15	TSGMCVS	RID---WDDDKYYSTSLKT		HV3-7*02	SYWMS--	NIKQ--DGSEKYYVDSVKG		HV4-61*07	SGSYYWS	YIY---YSGSTNYNPSLKS
HV2-70*16	TSGMCVS	RID---WDDDKFYSTSLKT		HV3-7*03	SYWMS--	NIKQ--DGSEKYYVDSVKG		HV4-61*08	SGGYYWS	YIY---YSGSTNYNPSLKS
HV2-70*17	TSGMCVS	RID---WDDDKFYSTSLKT		HV3-72*01	DHYMD--	RTRNKANSYTTEYAASVKG		HV5-10-1*01	SYWIS--	RIDP--SDSYTNYSPSFQG
HV2-70D*04	TSGMRVS	RID---WDDDKFYSTSLKT		HV3-72*02	DHYMD--	RTRNKANSYTTEYAASVKG		HV5-10-1*02	SYWIS--	RIDP--SDSYTNYSPSFQG
HV2-70D*14	TSGMRVS	RID---WDDDKFYSTSLKT		HV3-73*01	GSAMH--	RIRSKANSYATAYAASVKG		HV5-10-1*03	SYWIS--	RIDP--SDSYTNYSPSFQG
HV3-11*01	DYYMS--	YISS--SGSTIYYADSVKG		HV3-73*02	GSAMH--	RIRSKANSYATAYAASVKG		HV5-10-1*04	SYWIS--	RIDP--SDSYTNYSPSFQG
HV3-11*03	DYYMS--	YISS--SSSYTNYADSVKG		HV3-74*01	SYWMH--	RINS--DGSSTSYADSVKG		HV5-51*01	SYWIG--	IIYP--GDSDTRYSPSFQG
HV3-11*04	DYYMS--	YISS--SGSTIYYADSVKG		HV3-74*02	SYWMH--	RINS--DGSSTSYADSVKG		HV5-51*02	SYWTG--	IIYP--GDSDTRYSPSFQG
HV3-11*05	DYYMS--	YISS--SSSYTNYADSVKG		HV3-74*03	SYWMH--	RINS--DGSSTTYADSVKG		HV5-51*03	SYWIG--	IIYP--GDSDTRYSPSFQG
HV3-11*06	DYYMS--	YISS--SSSYTNYADSVKG		HV3-9*01	DYAMH--	GISW--NSGSIGYADSVKG		HV5-51*04	SYWIG--	IIYP--GDSDTRYSPSFQG
HV3-13*01	SYDMH--	AIG---TAGDTYYPGSVKG		HV3-9*02	DYAMH--	GISW--NSGSIGYADSVKG		HV5-51*05	SYWIG--	IIYP--GDSDTRYSPSFQG
HV3-13*02	NYDMH--	ANG---TAGDTYYPGSVKG		HV3-9*03	DYAMH--	GISW--NSGSIGYADSVKG		HV6-1*01	SNSAAWN	RTYYR-SKWYNDYAVSVKS
HV3-13*03	SYDMH--	AIG---TAGDTYYPGSVKG		HV3-NL1*01	SYGMH--	VIYS--GGSSTYYADSVKG		HV6-1*02	SNSAAWN	RTYYR-SKWYNDYAVSVKS
HV3-13*04	SYDMH--	AIG---TAGDTYYPGSVKG		HV4-28*01	SSNWWG-	YIY---YSGSTYYNPSLKS		HV7-4-1*01	SYAMN--	WINT--NTGNPTYAQGFTG
HV3-13*05	SYDMH--	AIG---TAGDPYYPGSVKG		HV4-28*02	SSNWWG-	YIY---YSGSIYYNPSLKS		HV7-4-1*02	SYAMN--	WINT--NTGNPTYAQGFTG
HV3-15*01	NAWMS--	RIKSKTDGGTTDYAAPVKG		HV4-28*03	SSNWWG-	YIY---YSGSTYYNPSLKS		HV7-4-1*03	SYAMN--	WINT--NTGNPTYAQGFTG
HV3-15*02	NAWMS--	RIKSKTDGGTTDYAAPVKG		HV4-28*04	SSNWWG-	YIY---YSGSTYYNPSLKS		HV7-4-1*04	SYAMN--	WINT--NTGNPTYAQGFTG
HV3-15*03	NAWMS--	RIKSKANGGTTDYAAPVKG		HV4-28*05	SSNWWG-	YIY---YSGSIYYNPSLKS		HV7-4-1*05	SYAMN--	WINT--NTGNPTYAQGFTG
HV3-15*04	NAWMS--	RIESKTDGGTTDYAAPVKG		HV4-28*06	SSNWWG-	YIY---YSGSTNYNPSLKS
HV3-15*05	NAWMS--	RIKSKTDGGTTDYAAPVKG		HV4-28*07	SSNWWG-	YIY---YSGSTYYNPSLKS
HV3-15*06	NAWMS--	RIKSKTDGGTTNYAAPVKG
HV3-15*07	NAWMN--	RIKSKTDGGTTDYAAPVKG
HV3-15*08	NAWMS--	CIKSKANGGTTDYAAPVKG

### Sheet: Light
IGKV Gene	CDR-L1	CDR-L2		IGLV Gene	CDR-L1	CDR-L2
IGKV1-12*01	RASQ------GISSWLA	AASSLQS		IGLV1-36*01	SGSSSN-IGNNAVN	YDD-----LLPS
IGKV1-12*02	RASQ------GISSWLA	AASSLQS		IGLV1-40*01	TGSSSNIGAGYDVH	GNS-----NRPS
IGKV1-13*02	RASQ------GISSALA	DASSLES		IGLV1-40*02	TGSSSNIGAGYDVH	GNS-----NRPS
IGKV1-16*01	RASQ------GISNYLA	AASSLQS		IGLV1-40*03	TGSSSNIGAGYDVH	GNS-----NRPS
IGKV1-16*02	RASQ------GISNYLA	AASSLQS		IGLV1-44*01	SGSSSN-IGSNTVN	SNN-----QRPS
IGKV1-17*01	RASQ------GIRNDLG	AASSLQS		IGLV1-47*01	SGSSSN-IGSNYVY	RNN-----QRPS
IGKV1-17*02	RASQ------GIRNDLG	AASSLQS		IGLV1-47*02	SGSSSN-IGSNYVY	SNN-----QRPS
IGKV1-17*03	RASQ------GISNYLA	AASSLQS		IGLV1-50*01	TGSSSNIGAGYVVH	GNS-----NRPS
IGKV1-27*01	RASQ------GISNYLA	AASTLQS		IGLV1-51*01	SGSSSN-IGNNYVS	DNN-----KRPS
IGKV1-33*01	QASQ------DISNYLN	DASNLET		IGLV1-51*02	SGSSSN-IGNNYVS	ENN-----KRPS
IGKV1-37*01	RVSQ------GISSYLN	SASNLQS		IGLV10-54*01	TGNSNN-VGNQGAA	RNN-----NRPS
IGKV1-39*01	RASQ------SISSYLN	AASSLQS		IGLV10-54*02	TGNSNI-VGNQGAA	RNN-----NRPS
IGKV1-39*02	RASQ------SISSYLN	AASSLQS		IGLV2-11*01	TGTSSDVGGYNYVS	DVS-----KRPS
IGKV1-5*01	RASQ------SISSWLA	DASSLES		IGLV2-11*02	TGTSSDVGGYNYVS	DVS-----KRPS
IGKV1-5*02	RASQ------SISSWLA	DASSLES		IGLV2-11*03	TGTSSDVGGYNYVS	DVS-----KRPS
IGKV1-5*03	RASQ------SISSWLA	KASSLES		IGLV2-14*01	TGTSSDVGGYNYVS	EVS-----NRPS
IGKV1-6*01	RASQ------GIRNDLG	AASSLQS		IGLV2-14*02	TGTSSDVGSYNLVS	EGS-----KRPS
IGKV1-6*02	RASQ------GIRNDLG	AASSLQS		IGLV2-14*03	TGTSSDVGGYNYVS	DVS-----NRPS
IGKV1-8*01	RASQ------GISSYLA	AASTLQS		IGLV2-14*04	TGTSSDVGGYNYVS	DVS-----NRPS
IGKV1-9*01	RASQ------GISSYLA	AASTLQS		IGLV2-18*01	TGTSSDVGSYNRVS	EVS-----NRPS
IGKV1-NL1*01	RASQ------GISNSLA	AASRLES		IGLV2-18*02	TGTSSDVGSYNRVS	EVS-----NRPS
IGKV1D-12*01	RASQ------GISSWLA	AASSLQS		IGLV2-18*03	TGTSSDVGSYNRVS	EVS-----NRPS
IGKV1D-12*02	RASQ------GISSWLA	AASSLQS		IGLV2-18*04	TGTSSDVGSYNRVS	EVS-----NRPS
IGKV1D-13*01	RASQ------GISSALA	DASSLES		IGLV2-23*01	TGTSSDVGSYNLVS	EGS-----KRPS
IGKV1D-13*02	RASQ------GISSALA	DASSLES		IGLV2-23*02	TGTSSDVGSYNLVS	EVS-----KRPS
IGKV1D-16*01	RASQ------GISSWLA	AASSLQS		IGLV2-23*03	TGTSSDVGSYNLVS	EGS-----KRPS
IGKV1D-16*02	RARQ------GISSWLA	AASSLQS		IGLV2-8*01	TGTSSDVGGYNYVS	EVS-----KRPS
IGKV1D-17*01	RARQ------GISNYLA	AASSLQS		IGLV2-8*02	TGTSSDVGGYNYVS	EVS-----KRPS
IGKV1D-33*01	QASQ------DISNYLN	DASNLET		IGLV2-8*03	TGTSSDVGGYNYVS	EVS-----KRPS
IGKV1D-37*01	RVSQ------GISSYLN	SASNLQS		IGLV3-1*01	SGDK---LGDKYAC	QDS-----KRPS
IGKV1D-39*01	RASQ------SISSYLN	AASSLQS		IGLV3-10*01	SGDA---LPKKYAY	EDS-----KRPS
IGKV1D-43*01	WASQ------GISSYLA	YASSLQS		IGLV3-10*02	SGDA---LPKKYAY	KDS-----KRPS
IGKV1D-8*01	RMSQ------GISSYLA	AASTLQS		IGLV3-12*01	GGNN---IGSKAVH	SDS-----NRPS
IGKV1D-8*02	RMSQ------GISSYLA	AASTLQS		IGLV3-12*02	GGNN---IGSKAVH	SDS-----NRPS
IGKV1D-8*03	RMSQ------GISSYLA	AASTLQS		IGLV3-16*01	SGEA---LPKKYAY	KDS-----ERPS
IGKV2-24*01	RSSQSLVHS-DGNTYLS	KISNRFS		IGLV3-19*01	QGDS---LRSYYAS	GKN-----NRPS
IGKV2-28*01	RSSQSLLHS-NGYNYLD	LGSNRAS		IGLV3-21*01	GGNN---IGSKSVH	YDS-----DRPS
IGKV2-29*02	KSSQSLLHS-DGKTYLY	EVSSRFS		IGLV3-21*02	GGNN---IGSKSVH	DDS-----DRPS
IGKV2-29*03	KSSQSLLHS-DGKTYLY	EVSSRFS		IGLV3-21*03	GGNN---IGSKSVH	DDS-----DRPS
IGKV2-30*01	RSSQSLVYS-DGNTYLN	KVSNRDS		IGLV3-22*01	SGDV---LGENYAD	EDS-----ERYP
IGKV2-30*02	RSSQSLVHS-DGNTYLN	KVSNRDS		IGLV3-25*01	SGDA---LPKQYAY	KDS-----ERPS
IGKV2-40*01	RSSQSLLDSDDGNTYLD	TLSYRAS		IGLV3-25*02	SGDA---LPKQYAY	KDS-----ERPS
IGKV2-40*02	RSSQSLLDSDDGNTYLD	TLSYRAS		IGLV3-25*03	SGDA---LPKQYAY	KDS-----ERPS
IGKV2D-26*01	RSSQSLLHS-DGYTYLY	EVSNRFS		IGLV3-27*01	SGDV---LAKKYAR	KDS-----ERPS
IGKV2D-26*02	RSSQSLLHS-DGYTYLY	EVSNRFS		IGLV3-9*01	GGNN---IGSKNVH	RDS-----NRPS
IGKV2D-26*03	RSSQSLLHS-DGYTYLY	EVSNRFS		IGLV3-9*02	GGNN---LGYKSVH	RDN-----NRPS
IGKV2D-28*01	RSSQSLLHS-NGYNYLD	LGSNRAS		IGLV4-3*01	TLSSE--HSTYTIE	VKSDGSH-SKGD
IGKV2D-29*01	KSSQSLLHS-DGKTYLY	EVSNRFS		IGLV4-60*01	TLSSG--HSSYIIA	LEGSGSY-NKGS
IGKV2D-29*02	KSSQSLLHS-DGKTYLY	EVSNRFS		IGLV4-60*02	TLSSG--HSSYIIA	LEGSGSY-NKGS
IGKV2D-30*01	RSSQSLVYS-DGNTYLN	KVSNWDS		IGLV4-60*03	TLSSG--HSSYIIA	LEGSGSY-NKGS
IGKV2D-40*01	RSSQSLLDSDDGNTYLD	TLSYRAS		IGLV4-69*01	TLSSG--HSSYAIA	LNSDGSH-SKGD
IGKV3-7*01	RASQS-----VSSSYLT	GASTRAT		IGLV4-69*02	TLSSG--HSSYAIA	LNSDGSH-SKGD
IGKV3-7*02	RASQS-----VSSSYLS	GASTRAT		IGLV5-37*01	TLPSDINVGSYNIY	YYSDSDK-GQGS
IGKV3-7*03	RASQS-----VSSSYLT	GASTRAT		IGLV5-39*01	TLRSGINVGTYRIY	YKSDSDK-QQGS
IGKV3-7*04	RASQS-----VSSSYLT	GASTRAT		IGLV5-39*02	TLRSGINVGTYRIY	YKSDSDK-QQGS
IGKV3-11*01	RASQ------SVSSYLA	DASNRAT		IGLV5-45*01	TLRSGINVGTYRIY	YKSDSDK-QQGS
IGKV3-11*02	RASQ------SVSSYLA	DASNRAT		IGLV5-45*02	TLRSGINVGTYRIY	YKSDSDK-QQGS
IGKV3-15*01	RASQ------SVSSNLA	GASTRAT		IGLV5-45*03	TLRSGINVGTYRIY	YKSDSDK-QQGS
IGKV3-20*01	RASQS-----VSSSYLA	GASSRAT		IGLV5-45*04	TLCSGINVGTYRIY	YKSDSDK-QQGS
IGKV3-20*02	RASQS-----VSSSYLA	GASSRAT		IGLV5-52*01	MLSSGFSVGDFWIR	YHSDSNK-GQGS
IGKV3D-11*01	RASQ------GVSSYLA	DASNRAT		IGLV6-57*01	TRSSG-SIASNYVQ	EDN-----QRPS
IGKV3D-11*02	RASQ------SVSSYLA	DASNRAT		IGLV6-57*02	TGSSG-SIASNYVQ	EDN-----QRPS
IGKV3D-11*03	RASQ------GVSSNLA	DASNRAT		IGLV7-43*01	ASSTGAVTSGYYPN	STS-----NKHS
IGKV3D-15*01	RASQ------SVSSNLA	GASTRAT		IGLV7-46*01	GSSTGAVTSGHYPY	DTS-----NKHS
IGKV3D-15*03	RASQ------SVSSNLA	GASIRAT		IGLV7-46*02	GSSTGAVTSGHYPY	DTS-----NKHS
IGKV3D-20*01	GASQS-----VSSSYLA	DASSRAT		IGLV8-61*01	GLSSGSVSTSYYPS	STN-----TRSS
IGKV3D-7*01	RASQS-----VSSSYLS	GASTRAT		IGLV8-61*02	GLSSGSVSTSYYPS	STN-----TRSS
IGKV4-1*01	KSSQSVLYSSNNKNYLA	WASTRES		IGLV8-61*03	GLSSGSVSTSYYPS	STN-----TRSS
IGKV5-2*01	KASQ------DIDDDMN	EATTLVP		IGLV9-49*01	TLSSG--YSNYKVD	VGTGGIVGSKGD
IGKV6-21*01	RASQ------SIGSSLH	YASQSFS		IGLV9-49*02	TLSSG--YSNYKVD	VGTGGIVGSKGD
IGKV6-21*02	RASQ------SIGSSLH	YASQSIS		IGLV9-49*03	TLSSG--YSNYKVD	VGTGGIVGSKGD
IGKV6D-21*01	RASQ------SIGSSLH	YASQSFS
IGKV6D-21*02	RASQ------SIGSSLH	YASQSIS
IGKV6D-41*01	QASE------GIGNYLY	YASQSIS
IGKV7-3*01	RASESVSF--LGINLIH	QASNKDT
